# Biochar Modulates Wheat Root Metabolome and Rhizosphere Microbiome in a Feedstock-dependent Manner

**DOI:** 10.1101/2024.07.17.604021

**Authors:** Hanyue Yang, Patricia Kerner, Xi Liang, Ethan Struhs, Amin Mirkouei, Yaqi You

## Abstract

**Background:** Biochar is a multifunctional soil conditioner capable of enhancing soil health and plant productivity, but the underlying mechanisms remain elusive. Here we tackled this question using wheat as a model plant and through the lens of the rhizosphere, a vital soil-plant interface continuum. We systematically examined the effects of four types of biochar (corn stover, cattle manure, pine sawdust, or wheat straw) applied at two rates (0.25% or 2.5%, w/w).

**Results:** Employing untargeted metabolomics and 16S rRNA gene sequencing, we revealed both common and unique modulating effects of the tested biochar treatments on wheat root metabolites and rhizosphere microbiome structure and functioning. Biochar modulated numerous metabolic pathways in wheat roots, where amino acid metabolism was the most common one, leading to cascade effects on the dynamics of a wide range of secondary metabolites, including many plant signaling molecules (e.g., flavonoid compounds, brassinosteroids) that are known to be involved in plant-microbe interactions. All biochar treatments increased rhizosphere microbial diversity, altered community composition, enhanced microbial interactions, and resulted in functional changes. Increased Burkholderiales (denitrifying bacteria) abundance and decreased Thermoplasmata (archaeal methanogens) abundance could explain biochar’s widely reported effects on nitrous oxide and methane mitigation, respectively. Biochar enhanced positive correlations among microbes and network complexity, particularly modularity, suggesting local adaptation through mutualism and/or synergism and the formation of modules of functionally interrelated taxa. A large number of diverse keystone taxa from both dominant and non-dominant phyla emerged after biochar treatments, including those known to be involved in methane, nitrogen, and sulfur cycling. Besides common alterations, treatment-specific alterations also occurred, and biochar type (i.e., feedstock choice) exerted greater influence than application rate. Wheat biochar applied at a 0.25% rate showed the strongest and distinct modulating effects, resulting in orchestrated changes in both root metabolites and rhizosphere microbiome, especially those relevant to plant-microbe interactions and likely beneficial to the host plant (e.g., upregulated biosynthesis of zeatin and down-regulated limonene degradation).

**Conclusions:** Our work contributes to a mechanistic understanding of how biochar modulates the soil-plant continuum and provides new insights into the potential of top-down rhizosphere microbiome engineering through biochar-based reprogramming of root-microbe interactions.
