## Additional file 4 for "Biochar Modulates Wheat Root Metabolome and Rhizosphere Microbiome in a Feedstock-dependent Manner"

### Sheet: enriched.phylum
feedstock	rate	enriched.phylum
Corn	0.25	Cyanobacteria	Elusimicrobiota
	2.5	Proteobacteria
Manure	0.25	Elusimicrobiota
	2.5	Proteobacteria	Sumerlaeota
Pine	0.25	Proteobacteria_Deltaproteobacteria_NB1_j	Archaea-Crenarchaeota
	2.5	Proteobacteria
Wheat	0.25	Acidobacteriota	Elusimicrobiota	Proteobacteria_Deltaproteobacteria_NB1_j	Patescibacteria
	2.5	Chloroflexi	Proteobacteria_Deltaproteobacteria_NB1_j	Proteobacteria

### Sheet: enriched.class
feedstock	rate	enriched.class
Corn	0.25	Acidobacteriota-Vicinamibacteria	Armatimonadota-Chthonomonadetes	Armatimonadota-uncultured	Planctomycetota-OM190
	2.5	Acidobacteriota-Vicinamibacteria	Planctomycetota-OM190	Proteobacteria-Alphaproteobacteria
Manure	0.25	Acidobacteriota-Vicinamibacteria	Actinobacteriota-Rubrobacteria	Planctomycetota-OM190
	2.5	Proteobacteria-Gammaproteobacteria	Sumerlaeota-Sumerlaeia
Pine	0.25	Archaea-Crenarchaeota-Nitrososphaeria	Acidobacteriota-Vicinamibacteria	Proteobacteria-Deltaproteobacteria-NB1_j	Planctomycetota-OM190	Planctomycetota-Pla4_lineage
	2.5	Acidobacteriota-Holophagae	Planctomycetota-Pla4_lineage	Proteobacteria-Alphaproteobacteria
Wheat	0.25	Acidobacteriota-Blastocatellia	Acidobacteriota-Vicinamibacteria	Chloroflexi-KD4_96	Elusimicrobiota-Elusimicrobia	Gemmatimonadota-S0134_terrestrial_group	Myxococcota-Polyangia	Proteobacteria-Deltaproteobacteria-NB1_j	Patescibacteria-Gracilibacteria	Proteobacteria-Gammaproteobacteria
	2.5	NB1_j-NB1_j	Proteobacteria-Alphaproteobacteria	Proteobacteria-Gammaproteobacteria

### Sheet: suppressed.phylum
feedstock	rate	suppressed.phylum
Corn	0.25	na
	2.5	Firmicutes	Archaea-Thermoplasmatota
Manure	0.25	Firmicutes
	2.5	Acidobacteriota	Archaea-Thermoplasmatota
Pine	0.25	Fibrobacterota
	2.5	Firmicutes
Wheat	0.25	Actinobacteriota	Firmicutes
	2.5	na

### Sheet: suppressed.class
feedstock	rate	suppressed.class
Corn	0.25	na
	2.5	Acidobacteriota-Holophagae	Firmicutes-Bacilli	Archaea-Thermoplasmatota-Thermoplasmata
Manure	0.25	Firmicutes-Bacilli
	2.5	Acidobacteriota-Holophagae	Acidobacteriota-Thermoanaerobaculia	Myxococcota-Polyangia	Patescibacteria-Microgenomatia	Archaea-Thermoplasmatota-Thermoplasmata
Pine	0.25	Actinobacteriota-Actinobacteria	Fibrobacterota-Fibrobacteria
	2.5	Firmicutes-Bacilli
Wheat	0.25	Actinobacteriota-Actinobacteria	Firmicutes-Bacilli
	2.5	Actinobacteriota-Actinobacteria	Patescibacteria-Microgenomatia
