## Additional file 5 for "Biochar Modulates Wheat Root Metabolome and Rhizosphere Microbiome in a Feedstock-dependent Manner"

### Sheet: hub_Control_nodes
node_id	degree	betweennessn	closeness	phylum
Pelosinus	88	17875	0.0011346	Firmicutes
Algisphaera	57	10862	0.00107302	Planctomycetota
Berkelbacteria	56	6472	0.00100814	Patescibacteria
Candidatus_Amesbacteria	34	5225	0.00100684	Patescibacteria
EV818SWSAP88	48	5077	0.00102366	Proteobacteria
Candidatus_Magasanikbacteria	45	4077	0.000913238	Patescibacteria
Candidatus_Yanofskybacteria	26	3937	0.000995386	Patescibacteria
Achromobacter	48	3457	0.000988714	Proteobacteria
Obscuribacteraceae	43	3439	0.000986628	Cyanobacteria
Legionella	43	3384	0.000931824	Proteobacteria
Prosthecobacter	50	2526	0.00102665	Verrucomicrobiota
Vampirovibrionaceae	57	2419	0.000987205	Cyanobacteria
Anseongella	46	2298	0.000987032	Bacteroidota
cvE6	75	1916	0.00101201	Verrucomicrobiota
Parcubacteria	56	1486	0.00101294	Patescibacteria
Cryobacterium	50	1226	0.000996796	Actinobacteriota
IMCC26256	48	712	0.0010067	Actinobacteriota
Actinoplanes	55	217	0.000981218	Actinobacteriota

### Sheet: hub_C0.25_nodes
node_id	degree	betweennessn	closeness	phylum
Limnobacter	77	12085	0.00126506	Proteobacteria
IMCC26256	74	5991	0.00121139	Actinobacteriota
Amycolatopsis	63	5670	0.00113275	Actinobacteriota
Aminobacter	79	5468	0.00119407	Proteobacteria
CCM11a	48	4354	0.00114539	Planctomycetota
AKYH767	55	4251	0.00114003	Bacteroidota
Rhodocytophaga	65	3572	0.00118124	Bacteroidota
Amphiplicatus	61	3369	0.00112139	Proteobacteria
211ds20	72	3333	0.00112721	Proteobacteria
Truepera	54	2396	0.00111225	Deinococcota
KD3-93	52	2365	0.00109607	Bacteroidota
WPS-2	66	2338	0.00113148	WPS-2
DEV007	63	2294	0.0011162	Verrucomicrobiota
Dokdonella	64	2257	0.00112754	Proteobacteria
Blastopirellula	54	2113	0.0011074	Planctomycetota
SWB02	61	1968	0.00114606	Proteobacteria
Bradymonadales	54	1741	0.00109438	Desulfobacterota
Eel-36e1D6	55	1337	0.00112203	Myxococcota
Bryobacter	71	1102	0.00113602	Acidobacteriota
Defluviicoccus	60	446	0.00112465	Proteobacteria

### Sheet: hub_C2.5_nodes
node_id	degree	betweennessn	closeness	phylum
IMCC26256	91	5874	0.00124453	Actinobacteriota
Rokubacteriales	99	5586	0.00125563	Methylomirabilota
Thalassobaculum	60	5513	0.00121455	Proteobacteria
Williamsia	35	5107	0.00115199	Actinobacteriota
Blastopirellula	52	4887	0.00118903	Planctomycetota
UA11	43	4509	0.00109688	Verrucomicrobiota
Candidatus_Lloydbacteria	49	4245	0.00115067	Patescibacteria
Candidatus_Woykebacteria	24	4245	0.00114592	Patescibacteria
Candidatus_Chloroploca	43	4205	0.00109705	Chloroflexi
EPR3968-O8a-Bc78	54	3357	0.00110543	Proteobacteria
Candidatus_Kerfeldbacteria	61	2881	0.00118538	Patescibacteria
LD29	72	2681	0.00119508	Verrucomicrobiota
Pricia	57	2256	0.00116314	Bacteroidota
Pseudonocardia	73	2249	0.00121576	Actinobacteriota
Galbitalea	64	2025	0.00120561	Actinobacteriota
Methyloceanibacter	64	786	0.00112671	Proteobacteria
Nonomuraea	62	781	0.00115238	Actinobacteriota
Citricoccus	79	770	0.00118986	Actinobacteriota
Kribbella	70	734	0.00116184	Actinobacteriota
Reyranella	87	631	0.00116239	Proteobacteria

### Sheet: hub_M0.25_nodes
node_id	degree	betweennessn	closeness	phylum
WPS-2	117	19517	0.00123418	WPS-2
Limnobacter	64	4716	0.00107315	Proteobacteria
Luteibaculum	67	4052	0.00108076	Bacteroidota
Aetherobacter	77	3893	0.00106643	Myxococcota
Pelosinus	63	3800	0.00103591	Firmicutes
Sulfurifustis	63	3708	0.00106105	Proteobacteria
Parasegetibacter	45	3470	0.000988275	Bacteroidota
Omnitrophales	79	3329	0.00104293	Verrucomicrobiota
Methanobacterium	39	3143	0.00104181	Euryarchaeota
Lineage_IIb	71	2853	0.00108883	Elusimicrobiota
27F-1492R	83	2740	0.00108936	Myxococcota
Rickettsia	49	2655	0.00104951	Proteobacteria
Truepera	88	2292	0.00107686	Deinococcota
Chthonomonas	49	2265	0.000981078	Armatimonadota
Planctomycetales	46	1898	0.00102884	Planctomycetota
Marine_Group_II	89	1873	0.00108946	Euryarchaeota_Thermoplasmatota
Lineage_IIa	65	1683	0.00106311	Elusimicrobiota
DS-100	52	1333	0.0010675	Acidobacteriota
Nordella	87	918	0.00106713	Proteobacteria
Subgroup_17	67	695	0.00103686	Acidobacteriota
I-8	55	396	0.0010194	Planctomycetota
Dyadobacter	66	106	0.00102117	Bacteroidota

### Sheet: hub_M2.5_nodes
node_id	degree	betweennessn	closeness	phylum
Ornithinimicrobium	91	14550	0.00118864	Actinobacteriota
Chryseolinea	91	8744	0.0011721	Bacteroidota
Candidatus_Moranbacteria	68	5268	0.00113341	Patescibacteria
Methanobacterium	59	4552	0.0010849	Euryarchaeota
Limibaculum	91	4231	0.00113342	Proteobacteria
IS-44	96	3543	0.00114742	Proteobacteria
AT-s3-44	61	2875	0.00114617	Proteobacteria
AB1	57	2574	0.00102975	Proteobacteria
Sumerlaea	84	2450	0.00114801	Sumerlaeota
BIyi10	96	2444	0.00116698	Proteobacteria
Williamsia	65	2362	0.00109193	Actinobacteriota
Parcubacteria	60	2098	0.00103895	Patescibacteria
I-8	68	1847	0.00107751	Planctomycetota
Sulfurifustis	57	1772	0.00108439	Proteobacteria
WS2	59	1576	0.00104562	WS2
Luedemannella	58	1457	0.00107867	Actinobacteriota
Eel-36e1D6	69	1198	0.001091	Myxococcota
P3OB-42	67	681	0.00109638	Myxococcota
AKYG1722	77	447	0.00111078	Chloroflexi
UBA6140	72	394	0.00104739	Proteobacteria
Marmoricola	67	306	0.00107685	Actinobacteriota
Pelagibius	68	287	0.00105347	Proteobacteria
Dactylosporangium	74	202	0.00110651	Actinobacteriota
Saccharopolyspora	67	199	0.00105818	Actinobacteriota
Pricia	67	146	0.00108698	Bacteroidota
Luteimonas	64	132	0.00109939	Proteobacteria
TM7a	65	81	0.00109572	Patescibacteria

### Sheet: hub_P0.25_nodes
node_id	degree	betweennessn	closeness	phylum
Lineage_IIa	78	7153	0.00119578	Elusimicrobiota
Chryseolinea	70	5805	0.00114349	Bacteroidota
Algoriphagus	50	4545	0.00106829	Bacteroidota
AT-s3-28	47	4523	0.00115697	Acidobacteriota
Candidatus_Ovatusbacter	62	3646	0.00113013	Proteobacteria
Geminicoccus	43	3570	0.00110871	Proteobacteria
Candidatus_Azambacteria	44	3057	0.00107622	Patescibacteria
Rubellimicrobium	83	2823	0.00110956	Proteobacteria
Nocardiopsis	49	2815	0.00107252	Actinobacteriota
Devosiaceae	79	2660	0.00113265	Proteobacteria
Unknown_Family	45	2580	0.00104652	Proteobacteria
Taibaiella	34	2551	0.00112779	Bacteroidota
Sumerlaea	44	2511	0.00107399	Sumerlaeota
Longimicrobium	52	2488	0.00106821	Gemmatimonadota
Prosthecobacter	58	2418	0.00109379	Verrucomicrobiota
Actinomycetospora	74	2095	0.00111577	Actinobacteriota
Cystobacter	52	1931	0.00111921	Myxococcota
Conexibacter	65	1808	0.00114802	Actinobacteriota
OM27_clade	61	1451	0.00113091	Bdellovibrionota
Roseomonas	75	1187	0.00109964	Proteobacteria
Actinocorallia	60	1147	0.00107879	Actinobacteriota
Sphingorhabdus	59	968	0.00107333	Proteobacteria
Sphingoaurantiacus	66	384	0.00106905	Proteobacteria
67-14	66	230	0.00104923	Actinobacteriota
Pseudonocardia	66	212	0.00109341	Actinobacteriota

### Sheet: hub_P2.5_nodes
node_id	degree	betweennessn	closeness	phylum
Sphingobacteriaceae	124	8217	0.00127403	Bacteroidota
Aurantisolimonas	43	5955	0.00107883	Bacteroidota
Algoriphagus	93	5656	0.00117565	Bacteroidota
Bradymonas	42	5633	0.00113847	Desulfobacterota
Candidatus_Amesbacteria	101	5373	0.00116116	Patescibacteria
Pelagibius	121	4664	0.00122189	Proteobacteria
Verruc-01	28	4471	0.00113741	Verrucomicrobiota
Unknown_Family	67	4413	0.00115278	Proteobacteria
Fulvivirga	36	4286	0.00107577	Bacteroidota
Chloronema	19	3935	0.00103384	Chloroflexi
Bosea	104	3658	0.00116566	Proteobacteria
Candidatus_Finniella	27	3419	0.00106543	Proteobacteria
Candidatus_Pacebacteria	47	3405	0.00104979	Patescibacteria
Obscuribacteraceae	88	2070	0.00116115	Cyanobacteria
Citricoccus	58	1998	0.00111334	Actinobacteriota
Nibribacter	90	1733	0.00111504	Bacteroidota
Candidimonas	90	1675	0.0011358	Proteobacteria
Nakamurella	117	1504	0.00117215	Actinobacteriota
Sporichthya	109	1453	0.00115279	Actinobacteriota
IMCC26134	53	1168	0.00109895	Verrucomicrobiota
Methylotenera	96	1046	0.00111504	Proteobacteria
Asticcacaulis	73	129	0.00109222	Proteobacteria
Flavobacterium	79	102	0.00109799	Bacteroidota
possible_genus_04	79	5	0.00106409	Fibrobacterota
Allorhizobium-Neorhizobium-Pararhizobium-Rhizobium	88	0	0.00104507	Proteobacteria

### Sheet: hub_W0.25_nodes
node_id	degree	betweennessn	closeness	phylum
Nannocystaceae	87	7130	0.000986718	Myxococcota
Blastopirellula	41	7023	0.000995506	Planctomycetota
PB19	55	5630	0.000955609	Desulfobacterota
Phaeodactylibacter	74	4689	0.000999652	Bacteroidota
Chryseobacterium	39	4418	0.000929138	Bacteroidota
IS-44	36	4052	0.000972763	Proteobacteria
Sporocytophaga	88	3861	0.000939685	Bacteroidota
EPR3968-O8a-Bc78	47	3846	0.000958152	Proteobacteria
Solitalea	20	3742	0.000957347	Bacteroidota
Micromonospora	70	3741	0.000964829	Actinobacteriota
TX1A-33	26	3605	0.000930197	Proteobacteria (TX1A-33)
Prosthecobacter	48	3576	0.000968515	Verrucomicrobiota
FFCH16767	45	3319	0.000963614	Myxococcota
SH-PL14	65	3227	0.00097052	Planctomycetota
IMCC26134	64	2727	0.000944092	Verrucomicrobiota
Oligoflexus	57	2696	0.000911473	Bdellovibrionota
Candidatus_Woykebacteria	44	2541	0.000955776	Patescibacteria
AT-s3-44	50	2254	0.000939801	Proteobacteria
UTBCD1	65	2244	0.000931573	Bacteroidota
P3OB-42	66	1839	0.00092446	Myxococcota
OM27_clade	59	1666	0.000920045	Bdellovibrionota
Fimbriiglobus	58	1625	0.000915807	Planctomycetota
Roseimicrobium	68	1617	0.000878808	Verrucomicrobiota
Candidatus_Campbellbacteria	54	1572	0.000926204	Patescibacteria
NS9_marine_group	66	984	0.000880771	Bacteroidota
OM190	61	771	0.000884401	Planctomycetota
Tepidisphaerales	62	767	0.000909311	Planctomycetota
Aridibacter	60	634	0.000924849	Acidobacteriota
Blastocatella	64	558	0.000906144	Acidobacteriota

### Sheet: hub_W2.5_nodes
node_id	degree	betweennessn	closeness	phylum
RCP2-54	66	7595	0.00109752	Proteobacteria (RCP2-54)
Vulgatibacter	93	6768	0.0011277	Myxococcota
Pelagibius	94	6562	0.00109558	Proteobacteria
JG30-KF-CM66	83	5431	0.00107338	Chloroflexi
Asticcacaulis	84	4578	0.00105301	Proteobacteria
RBG-13-54-9	64	4223	0.00106931	Chloroflexi
Thalassobaculum	33	4180	0.00103199	Proteobacteria
Panacagrimonas	74	4120	0.00107107	Proteobacteria
Defluviicoccus	52	2277	0.000986276	Proteobacteria
I-8	48	2090	0.00100783	Planctomycetota
UTCFX1	67	1753	0.00100326	Chloroflexi
EV818SWSAP88	73	1306	0.00102862	Proteobacteria
Blfdi19	80	1221	0.00104563	Myxococcota
Iamia	80	738	0.00101957	Actinobacteriota
IMCC26256	69	570	0.00100035	Actinobacteriota
Nitrospira	69	498	0.0009901	Nitrospirota
Dongia	72	487	0.00102365	Proteobacteria
Phaselicystis	82	301	0.00101401	Myxococcota
Pla4_lineage	69	212	0.0010283	Planctomycetota
