## Additional file 8 for "Biochar Modulates Wheat Root Metabolome and Rhizosphere Microbiome in a Feedstock-dependent Manner"

### Sheet: Bulk property
Sample	ppm P	ppm K-av	%OM	pH	EC dS/m	CEC cmolc/kg	ppm Zn	ppm Fe	ppm Mn	ppm Cu	ppm NO3-N	ppm NH4-N	ppm SO4	% total N	% total C	C:N ratio	%CaCO3
Wheat biochar	237	18099	66.5	9.8	3.4	15.7	1.69	8.94	5.82	0.72	81.5	8.6	289	1.318	58.7	45	<MDL*
Corn biochar	364	20045	60.4	9.6	0.4	18.9	5.22	22.1	23.4	3.19	217	10.6	168	1.143	50	44	<MDL
Pine biochar	15	402	82.8	7.1	0.1	4.5	1.75	3.36	4.31	2.79	13.6	12.9	14.8	0.751	77.8	104	<MDL
Manure biochar	594	319	30.4	9.21	10	27.3	37.7	943	23563	589063	142	35.5	615	1.52	23.5	15.5	3.92
Soil (3 replicates)	21.8667	368.333	0.933333	7.75	1.83333	4.63667	1.25333	4.77667	4.1	0.48	43.0333	5.16667	378.667	0.0673333	0.72	10.7667	1.06667
*MDL, minimal detection limit

### Sheet: Surface property
Sample	Replicates	Surface C atom (%)	Surface O atom (%)
Wheat biochar	29	62.363 (16.497)*	24.515 (10.566)
Corn biochar	16	78.021 (7.201)	15.606 (4.982)
Pine biochar	14	80.450 (5.164)	18.733 (5.255)
Manure biochar	29	59.100 (7.630)	32.022 (5.663)
*Mean (STD)
