## Additional file 1 for "Biochar Modulates Wheat Root Metabolome and Rhizosphere Microbiome in a Feedstock-dependent Manner"

C0.25	C2.5	M0.25	M2.5	P0.25	P2.5	W0.25	W2.5	count	values
TRUE	TRUE	TRUE	TRUE	TRUE	TRUE	TRUE	TRUE	597	C00006|C00016|C00019|C00021|C00025|C00026|C00032|C00042|C00047|C00049|C00059|C00061|C00062|C00072|C00073|C00077|C00078|C00079|C00105|C00108|C00109|C00111|C00114|C00117|C00118|C00120|C00121|C00122|C00127|C00130|C00136|C00143|C00144|C00152|C00155|C00158|C00163|C00164|C00166|C00168|C00169|C00170|C00181|C00187|C00189|C00191|C00199|C00206|C00214|C00231|C00232|C00233|C00234|C00245|C00255|C00257|C00259|…
FALSE	TRUE	TRUE	TRUE	TRUE	TRUE	TRUE	TRUE	5	C05684|C06429|C17228|C17229|C22119
TRUE	FALSE	TRUE	TRUE	TRUE	TRUE	TRUE	TRUE	44	C00064|C00085|C00092|C00103|C00154|C00275|C00371|C00398|C00408|C00446|C00461|C00544|C00636|C00668|C01094|C01097|C01143|C01164|C01172|C01177|C02576|C02730|C03546|C03862|C04006|C05345|C05577|C05619|C05673|C05817|C05936|C08409|C11811|C11857|C11869|C15670|C15926|C17213|C17214|C17215|C17220|C17253|C21029|G13056
FALSE	FALSE	TRUE	TRUE	TRUE	TRUE	TRUE	TRUE	1	C17245
TRUE	TRUE	FALSE	TRUE	TRUE	TRUE	TRUE	TRUE	16	C00387|C00974|C01378|C01832|C01852|C05275|C05631|C05670|C05714|C05839|C11876|C15525|C17233|G00149|G00428|G11492
FALSE	TRUE	FALSE	TRUE	TRUE	TRUE	TRUE	TRUE	2	C15778|C15780
TRUE	FALSE	FALSE	TRUE	TRUE	TRUE	TRUE	TRUE	4	C01514|C05698|C05903|C15556
FALSE	FALSE	FALSE	TRUE	TRUE	TRUE	TRUE	TRUE	0
TRUE	TRUE	TRUE	FALSE	TRUE	TRUE	TRUE	TRUE	5	C00149|C00588|G10597|G10694|
FALSE	TRUE	TRUE	FALSE	TRUE	TRUE	TRUE	TRUE	0
TRUE	FALSE	TRUE	FALSE	TRUE	TRUE	TRUE	TRUE	3	C00148|C00506|C11038
FALSE	FALSE	TRUE	FALSE	TRUE	TRUE	TRUE	TRUE	0
TRUE	TRUE	FALSE	FALSE	TRUE	TRUE	TRUE	TRUE	2	C18325|G00148
FALSE	TRUE	FALSE	FALSE	TRUE	TRUE	TRUE	TRUE	3	C00931|C01234|C22122
TRUE	FALSE	FALSE	FALSE	TRUE	TRUE	TRUE	TRUE	0
FALSE	FALSE	FALSE	FALSE	TRUE	TRUE	TRUE	TRUE	1	C01595
TRUE	TRUE	TRUE	TRUE	FALSE	TRUE	TRUE	TRUE	5	C00319|C01598|C02934|C10044|C12144
FALSE	TRUE	TRUE	TRUE	FALSE	TRUE	TRUE	TRUE	0
TRUE	FALSE	TRUE	TRUE	FALSE	TRUE	TRUE	TRUE	0
FALSE	FALSE	TRUE	TRUE	FALSE	TRUE	TRUE	TRUE	0
TRUE	TRUE	FALSE	TRUE	FALSE	TRUE	TRUE	TRUE	1	C04713
FALSE	TRUE	FALSE	TRUE	FALSE	TRUE	TRUE	TRUE	2	C02291|C11434
TRUE	FALSE	FALSE	TRUE	FALSE	TRUE	TRUE	TRUE	0
FALSE	FALSE	FALSE	TRUE	FALSE	TRUE	TRUE	TRUE	0
TRUE	TRUE	TRUE	FALSE	FALSE	TRUE	TRUE	TRUE	1	C15606
FALSE	TRUE	TRUE	FALSE	FALSE	TRUE	TRUE	TRUE	0
TRUE	FALSE	TRUE	FALSE	FALSE	TRUE	TRUE	TRUE	1	C17248
FALSE	FALSE	TRUE	FALSE	FALSE	TRUE	TRUE	TRUE	0
TRUE	TRUE	FALSE	FALSE	FALSE	TRUE	TRUE	TRUE	0
FALSE	TRUE	FALSE	FALSE	FALSE	TRUE	TRUE	TRUE	1	C05819
TRUE	FALSE	FALSE	FALSE	FALSE	TRUE	TRUE	TRUE	0
FALSE	FALSE	FALSE	FALSE	FALSE	TRUE	TRUE	TRUE	1	C18073
TRUE	TRUE	TRUE	TRUE	TRUE	FALSE	TRUE	TRUE	10	C00106|C00333|C02642|C02679|C03470|C05379|C05610|C15974|C15978|C22120
FALSE	TRUE	TRUE	TRUE	TRUE	FALSE	TRUE	TRUE	0
TRUE	FALSE	TRUE	TRUE	TRUE	FALSE	TRUE	TRUE	0
FALSE	FALSE	TRUE	TRUE	TRUE	FALSE	TRUE	TRUE	0
TRUE	TRUE	FALSE	TRUE	TRUE	FALSE	TRUE	TRUE	1	C00655
FALSE	TRUE	FALSE	TRUE	TRUE	FALSE	TRUE	TRUE	1	C18326
TRUE	FALSE	FALSE	TRUE	TRUE	FALSE	TRUE	TRUE	0
FALSE	FALSE	FALSE	TRUE	TRUE	FALSE	TRUE	TRUE	0
TRUE	TRUE	TRUE	FALSE	TRUE	FALSE	TRUE	TRUE	0
FALSE	TRUE	TRUE	FALSE	TRUE	FALSE	TRUE	TRUE	0
TRUE	FALSE	TRUE	FALSE	TRUE	FALSE	TRUE	TRUE	0
FALSE	FALSE	TRUE	FALSE	TRUE	FALSE	TRUE	TRUE	0
TRUE	TRUE	FALSE	FALSE	TRUE	FALSE	TRUE	TRUE	2	C00356|C14145
FALSE	TRUE	FALSE	FALSE	TRUE	FALSE	TRUE	TRUE	0
TRUE	FALSE	FALSE	FALSE	TRUE	FALSE	TRUE	TRUE	0
FALSE	FALSE	FALSE	FALSE	TRUE	FALSE	TRUE	TRUE	3	C00258|C03082|C06424
TRUE	TRUE	TRUE	TRUE	FALSE	FALSE	TRUE	TRUE	1	C05143
FALSE	TRUE	TRUE	TRUE	FALSE	FALSE	TRUE	TRUE	0
TRUE	FALSE	TRUE	TRUE	FALSE	FALSE	TRUE	TRUE	1	C00119
FALSE	FALSE	TRUE	TRUE	FALSE	FALSE	TRUE	TRUE	0
TRUE	TRUE	FALSE	TRUE	FALSE	FALSE	TRUE	TRUE	0
FALSE	TRUE	FALSE	TRUE	FALSE	FALSE	TRUE	TRUE	6	C00051|C00427|C00500|C00584|C05608|C20693
TRUE	FALSE	FALSE	TRUE	FALSE	FALSE	TRUE	TRUE	0
FALSE	FALSE	FALSE	TRUE	FALSE	FALSE	TRUE	TRUE	4	C00008|C00054|C00361|C03221
TRUE	TRUE	TRUE	FALSE	FALSE	FALSE	TRUE	TRUE	0
FALSE	TRUE	TRUE	FALSE	FALSE	FALSE	TRUE	TRUE	0
TRUE	FALSE	TRUE	FALSE	FALSE	FALSE	TRUE	TRUE	0
FALSE	FALSE	TRUE	FALSE	FALSE	FALSE	TRUE	TRUE	0
TRUE	TRUE	FALSE	FALSE	FALSE	FALSE	TRUE	TRUE	0
FALSE	TRUE	FALSE	FALSE	FALSE	FALSE	TRUE	TRUE	3	C05906|C12136|C12206
TRUE	FALSE	FALSE	FALSE	FALSE	FALSE	TRUE	TRUE	0
FALSE	FALSE	FALSE	FALSE	FALSE	FALSE	TRUE	TRUE	12	C00104|C00188|C00263|C00331|C00499|C00534|C00774|C05519|C12124|C12128|C15967|C16415
TRUE	TRUE	TRUE	TRUE	TRUE	TRUE	FALSE	TRUE	1	C04352
FALSE	TRUE	TRUE	TRUE	TRUE	TRUE	FALSE	TRUE	0
TRUE	FALSE	TRUE	TRUE	TRUE	TRUE	FALSE	TRUE	1	C05855
FALSE	FALSE	TRUE	TRUE	TRUE	TRUE	FALSE	TRUE	0
TRUE	TRUE	FALSE	TRUE	TRUE	TRUE	FALSE	TRUE	0
FALSE	TRUE	FALSE	TRUE	TRUE	TRUE	FALSE	TRUE	0
TRUE	FALSE	FALSE	TRUE	TRUE	TRUE	FALSE	TRUE	1	C12096
FALSE	FALSE	FALSE	TRUE	TRUE	TRUE	FALSE	TRUE	0
TRUE	TRUE	TRUE	FALSE	TRUE	TRUE	FALSE	TRUE	0
FALSE	TRUE	TRUE	FALSE	TRUE	TRUE	FALSE	TRUE	0
TRUE	FALSE	TRUE	FALSE	TRUE	TRUE	FALSE	TRUE	0
FALSE	FALSE	TRUE	FALSE	TRUE	TRUE	FALSE	TRUE	1	C12095
TRUE	TRUE	FALSE	FALSE	TRUE	TRUE	FALSE	TRUE	0
FALSE	TRUE	FALSE	FALSE	TRUE	TRUE	FALSE	TRUE	0
TRUE	FALSE	FALSE	FALSE	TRUE	TRUE	FALSE	TRUE	0
FALSE	FALSE	FALSE	FALSE	TRUE	TRUE	FALSE	TRUE	1	C00153
TRUE	TRUE	TRUE	TRUE	FALSE	TRUE	FALSE	TRUE	1	C03232
FALSE	TRUE	TRUE	TRUE	FALSE	TRUE	FALSE	TRUE	0
TRUE	FALSE	TRUE	TRUE	FALSE	TRUE	FALSE	TRUE	1	C04536
FALSE	FALSE	TRUE	TRUE	FALSE	TRUE	FALSE	TRUE	0
TRUE	TRUE	FALSE	TRUE	FALSE	TRUE	FALSE	TRUE	0
FALSE	TRUE	FALSE	TRUE	FALSE	TRUE	FALSE	TRUE	0
TRUE	FALSE	FALSE	TRUE	FALSE	TRUE	FALSE	TRUE	0
FALSE	FALSE	FALSE	TRUE	FALSE	TRUE	FALSE	TRUE	0
TRUE	TRUE	TRUE	FALSE	FALSE	TRUE	FALSE	TRUE	0
FALSE	TRUE	TRUE	FALSE	FALSE	TRUE	FALSE	TRUE	1	C15968
TRUE	FALSE	TRUE	FALSE	FALSE	TRUE	FALSE	TRUE	0
FALSE	FALSE	TRUE	FALSE	FALSE	TRUE	FALSE	TRUE	0
TRUE	TRUE	FALSE	FALSE	FALSE	TRUE	FALSE	TRUE	0
FALSE	TRUE	FALSE	FALSE	FALSE	TRUE	FALSE	TRUE	0
TRUE	FALSE	FALSE	FALSE	FALSE	TRUE	FALSE	TRUE	0
FALSE	FALSE	FALSE	FALSE	FALSE	TRUE	FALSE	TRUE	0
TRUE	TRUE	TRUE	TRUE	TRUE	FALSE	FALSE	TRUE	0
FALSE	TRUE	TRUE	TRUE	TRUE	FALSE	FALSE	TRUE	0
TRUE	FALSE	TRUE	TRUE	TRUE	FALSE	FALSE	TRUE	0
FALSE	FALSE	TRUE	TRUE	TRUE	FALSE	FALSE	TRUE	0
TRUE	TRUE	FALSE	TRUE	TRUE	FALSE	FALSE	TRUE	1	C00647
FALSE	TRUE	FALSE	TRUE	TRUE	FALSE	FALSE	TRUE	3	C00294|C17226|C17227
TRUE	FALSE	FALSE	TRUE	TRUE	FALSE	FALSE	TRUE	0
FALSE	FALSE	FALSE	TRUE	TRUE	FALSE	FALSE	TRUE	0
TRUE	TRUE	TRUE	FALSE	TRUE	FALSE	FALSE	TRUE	0
FALSE	TRUE	TRUE	FALSE	TRUE	FALSE	FALSE	TRUE	0
TRUE	FALSE	TRUE	FALSE	TRUE	FALSE	FALSE	TRUE	0
FALSE	FALSE	TRUE	FALSE	TRUE	FALSE	FALSE	TRUE	0
TRUE	TRUE	FALSE	FALSE	TRUE	FALSE	FALSE	TRUE	0
FALSE	TRUE	FALSE	FALSE	TRUE	FALSE	FALSE	TRUE	0
TRUE	FALSE	FALSE	FALSE	TRUE	FALSE	FALSE	TRUE	0
FALSE	FALSE	FALSE	FALSE	TRUE	FALSE	FALSE	TRUE	1	C00729
TRUE	TRUE	TRUE	TRUE	FALSE	FALSE	FALSE	TRUE	0
FALSE	TRUE	TRUE	TRUE	FALSE	FALSE	FALSE	TRUE	0
TRUE	FALSE	TRUE	TRUE	FALSE	FALSE	FALSE	TRUE	0
FALSE	FALSE	TRUE	TRUE	FALSE	FALSE	FALSE	TRUE	0
TRUE	TRUE	FALSE	TRUE	FALSE	FALSE	FALSE	TRUE	0
FALSE	TRUE	FALSE	TRUE	FALSE	FALSE	FALSE	TRUE	2	C00483|C18064
TRUE	FALSE	FALSE	TRUE	FALSE	FALSE	FALSE	TRUE	0
FALSE	FALSE	FALSE	TRUE	FALSE	FALSE	FALSE	TRUE	5	C00141|C01672|C02630|C02723|C06032
TRUE	TRUE	TRUE	FALSE	FALSE	FALSE	FALSE	TRUE	0
FALSE	TRUE	TRUE	FALSE	FALSE	FALSE	FALSE	TRUE	0
TRUE	FALSE	TRUE	FALSE	FALSE	FALSE	FALSE	TRUE	0
FALSE	FALSE	TRUE	FALSE	FALSE	FALSE	FALSE	TRUE	0
TRUE	TRUE	FALSE	FALSE	FALSE	FALSE	FALSE	TRUE	0
FALSE	TRUE	FALSE	FALSE	FALSE	FALSE	FALSE	TRUE	0
TRUE	FALSE	FALSE	FALSE	FALSE	FALSE	FALSE	TRUE	1	C04376
FALSE	FALSE	FALSE	FALSE	FALSE	FALSE	FALSE	TRUE	8	C00184|C00256|C00577|C00956|C00988|C01013|C01077|C16405
TRUE	TRUE	TRUE	TRUE	TRUE	TRUE	TRUE	FALSE	6	C00249|C00251|C00254|C00455|C04556|C22123
FALSE	TRUE	TRUE	TRUE	TRUE	TRUE	TRUE	FALSE	0
TRUE	FALSE	TRUE	TRUE	TRUE	TRUE	TRUE	FALSE	0
FALSE	FALSE	TRUE	TRUE	TRUE	TRUE	TRUE	FALSE	0
TRUE	TRUE	FALSE	TRUE	TRUE	TRUE	TRUE	FALSE	0
FALSE	TRUE	FALSE	TRUE	TRUE	TRUE	TRUE	FALSE	0
TRUE	FALSE	FALSE	TRUE	TRUE	TRUE	TRUE	FALSE	2	C05125|C05674
FALSE	FALSE	FALSE	TRUE	TRUE	TRUE	TRUE	FALSE	0
TRUE	TRUE	TRUE	FALSE	TRUE	TRUE	TRUE	FALSE	0
FALSE	TRUE	TRUE	FALSE	TRUE	TRUE	TRUE	FALSE	0
TRUE	FALSE	TRUE	FALSE	TRUE	TRUE	TRUE	FALSE	0
FALSE	FALSE	TRUE	FALSE	TRUE	TRUE	TRUE	FALSE	0
TRUE	TRUE	FALSE	FALSE	TRUE	TRUE	TRUE	FALSE	0
FALSE	TRUE	FALSE	FALSE	TRUE	TRUE	TRUE	FALSE	0
TRUE	FALSE	FALSE	FALSE	TRUE	TRUE	TRUE	FALSE	0
FALSE	FALSE	FALSE	FALSE	TRUE	TRUE	TRUE	FALSE	2	C04742|C04805
TRUE	TRUE	TRUE	TRUE	FALSE	TRUE	TRUE	FALSE	1	C00250
FALSE	TRUE	TRUE	TRUE	FALSE	TRUE	TRUE	FALSE	0
TRUE	FALSE	TRUE	TRUE	FALSE	TRUE	TRUE	FALSE	0
FALSE	FALSE	TRUE	TRUE	FALSE	TRUE	TRUE	FALSE	0
TRUE	TRUE	FALSE	TRUE	FALSE	TRUE	TRUE	FALSE	0
FALSE	TRUE	FALSE	TRUE	FALSE	TRUE	TRUE	FALSE	1	C00101
TRUE	FALSE	FALSE	TRUE	FALSE	TRUE	TRUE	FALSE	0
FALSE	FALSE	FALSE	TRUE	FALSE	TRUE	TRUE	FALSE	0
TRUE	TRUE	TRUE	FALSE	FALSE	TRUE	TRUE	FALSE	0
FALSE	TRUE	TRUE	FALSE	FALSE	TRUE	TRUE	FALSE	0
TRUE	FALSE	TRUE	FALSE	FALSE	TRUE	TRUE	FALSE	0
FALSE	FALSE	TRUE	FALSE	FALSE	TRUE	TRUE	FALSE	0
TRUE	TRUE	FALSE	FALSE	FALSE	TRUE	TRUE	FALSE	0
FALSE	TRUE	FALSE	FALSE	FALSE	TRUE	TRUE	FALSE	0
TRUE	FALSE	FALSE	FALSE	FALSE	TRUE	TRUE	FALSE	0
FALSE	FALSE	FALSE	FALSE	FALSE	TRUE	TRUE	FALSE	2	C01267|C05951
TRUE	TRUE	TRUE	TRUE	TRUE	FALSE	TRUE	FALSE	0
FALSE	TRUE	TRUE	TRUE	TRUE	FALSE	TRUE	FALSE	8	C02094|C05432|C05433|C05435|C08586|C15858|C16276|C20484
TRUE	FALSE	TRUE	TRUE	TRUE	FALSE	TRUE	FALSE	0
FALSE	FALSE	TRUE	TRUE	TRUE	FALSE	TRUE	FALSE	0
TRUE	TRUE	FALSE	TRUE	TRUE	FALSE	TRUE	FALSE	2	C19418|C19616
FALSE	TRUE	FALSE	TRUE	TRUE	FALSE	TRUE	FALSE	3	C00365|C03516|G00092
TRUE	FALSE	FALSE	TRUE	TRUE	FALSE	TRUE	FALSE	0
FALSE	FALSE	FALSE	TRUE	TRUE	FALSE	TRUE	FALSE	2	C05366|C20455
TRUE	TRUE	TRUE	FALSE	TRUE	FALSE	TRUE	FALSE	1	C13455
FALSE	TRUE	TRUE	FALSE	TRUE	FALSE	TRUE	FALSE	0
TRUE	FALSE	TRUE	FALSE	TRUE	FALSE	TRUE	FALSE	0
FALSE	FALSE	TRUE	FALSE	TRUE	FALSE	TRUE	FALSE	0
TRUE	TRUE	FALSE	FALSE	TRUE	FALSE	TRUE	FALSE	0
FALSE	TRUE	FALSE	FALSE	TRUE	FALSE	TRUE	FALSE	1	C04780
TRUE	FALSE	FALSE	FALSE	TRUE	FALSE	TRUE	FALSE	0
FALSE	FALSE	FALSE	FALSE	TRUE	FALSE	TRUE	FALSE	1	C08334
TRUE	TRUE	TRUE	TRUE	FALSE	FALSE	TRUE	FALSE	0
FALSE	TRUE	TRUE	TRUE	FALSE	FALSE	TRUE	FALSE	0
TRUE	FALSE	TRUE	TRUE	FALSE	FALSE	TRUE	FALSE	0
FALSE	FALSE	TRUE	TRUE	FALSE	FALSE	TRUE	FALSE	0
TRUE	TRUE	FALSE	TRUE	FALSE	FALSE	TRUE	FALSE	0
FALSE	TRUE	FALSE	TRUE	FALSE	FALSE	TRUE	FALSE	1	C16428
TRUE	FALSE	FALSE	TRUE	FALSE	FALSE	TRUE	FALSE	0
FALSE	FALSE	FALSE	TRUE	FALSE	FALSE	TRUE	FALSE	3	C00123|C00407|C00780
TRUE	TRUE	TRUE	FALSE	FALSE	FALSE	TRUE	FALSE	0
FALSE	TRUE	TRUE	FALSE	FALSE	FALSE	TRUE	FALSE	0
TRUE	FALSE	TRUE	FALSE	FALSE	FALSE	TRUE	FALSE	0
FALSE	FALSE	TRUE	FALSE	FALSE	FALSE	TRUE	FALSE	0
TRUE	TRUE	FALSE	FALSE	FALSE	FALSE	TRUE	FALSE	0
FALSE	TRUE	FALSE	FALSE	FALSE	FALSE	TRUE	FALSE	0
TRUE	FALSE	FALSE	FALSE	FALSE	FALSE	TRUE	FALSE	0
FALSE	FALSE	FALSE	FALSE	FALSE	FALSE	TRUE	FALSE	22	C00022|C00033|C00065|C00100|C00183|C00222|C00266|C00325|C00329|C00498|C00719|C00740|C02034|C02350|C03722|C06192|C10646|C11861|C16165|C18167|C20454|C20456
TRUE	TRUE	TRUE	TRUE	TRUE	TRUE	FALSE	FALSE	0
FALSE	TRUE	TRUE	TRUE	TRUE	TRUE	FALSE	FALSE	1	C05688
TRUE	FALSE	TRUE	TRUE	TRUE	TRUE	FALSE	FALSE	0
FALSE	FALSE	TRUE	TRUE	TRUE	TRUE	FALSE	FALSE	0
TRUE	TRUE	FALSE	TRUE	TRUE	TRUE	FALSE	FALSE	2	C00322|C00546
FALSE	TRUE	FALSE	TRUE	TRUE	TRUE	FALSE	FALSE	0
TRUE	FALSE	FALSE	TRUE	TRUE	TRUE	FALSE	FALSE	0
FALSE	FALSE	FALSE	TRUE	TRUE	TRUE	FALSE	FALSE	0
TRUE	TRUE	TRUE	FALSE	TRUE	TRUE	FALSE	FALSE	0
FALSE	TRUE	TRUE	FALSE	TRUE	TRUE	FALSE	FALSE	0
TRUE	FALSE	TRUE	FALSE	TRUE	TRUE	FALSE	FALSE	1	C03547
FALSE	FALSE	TRUE	FALSE	TRUE	TRUE	FALSE	FALSE	0
TRUE	TRUE	FALSE	FALSE	TRUE	TRUE	FALSE	FALSE	2	C00307|C19872
FALSE	TRUE	FALSE	FALSE	TRUE	TRUE	FALSE	FALSE	0
TRUE	FALSE	FALSE	FALSE	TRUE	TRUE	FALSE	FALSE	0
FALSE	FALSE	FALSE	FALSE	TRUE	TRUE	FALSE	FALSE	3	C00179|C00389|C08492
TRUE	TRUE	TRUE	TRUE	FALSE	TRUE	FALSE	FALSE	0
FALSE	TRUE	TRUE	TRUE	FALSE	TRUE	FALSE	FALSE	0
TRUE	FALSE	TRUE	TRUE	FALSE	TRUE	FALSE	FALSE	8	C00089|C00185|C00208|C00243|C01083|C01235|C05400|C05402
FALSE	FALSE	TRUE	TRUE	FALSE	TRUE	FALSE	FALSE	0
TRUE	TRUE	FALSE	TRUE	FALSE	TRUE	FALSE	FALSE	0
FALSE	TRUE	FALSE	TRUE	FALSE	TRUE	FALSE	FALSE	0
TRUE	FALSE	FALSE	TRUE	FALSE	TRUE	FALSE	FALSE	0
FALSE	FALSE	FALSE	TRUE	FALSE	TRUE	FALSE	FALSE	5	C00212|C00330|C07480|C13747|C15532
TRUE	TRUE	TRUE	FALSE	FALSE	TRUE	FALSE	FALSE	0
FALSE	TRUE	TRUE	FALSE	FALSE	TRUE	FALSE	FALSE	1	C11537
TRUE	FALSE	TRUE	FALSE	FALSE	TRUE	FALSE	FALSE	0
FALSE	FALSE	TRUE	FALSE	FALSE	TRUE	FALSE	FALSE	3	C00665|G00014|G00108
TRUE	TRUE	FALSE	FALSE	FALSE	TRUE	FALSE	FALSE	0
FALSE	TRUE	FALSE	FALSE	FALSE	TRUE	FALSE	FALSE	5	C00131|C00986|C01226|C16324|C18072
TRUE	FALSE	FALSE	FALSE	FALSE	TRUE	FALSE	FALSE	1	G00144
FALSE	FALSE	FALSE	FALSE	FALSE	TRUE	FALSE	FALSE	24	C00031|C00055|C00075|C00095|C00124|C00137|C00159|C00221|C00267|C00513|C00984|C01024|C01825|C02336|C03170|C03719|C05715|C05778|C05946|C15672|C15792|C16311|C18155|C21028
TRUE	TRUE	TRUE	TRUE	TRUE	FALSE	FALSE	FALSE	0
FALSE	TRUE	TRUE	TRUE	TRUE	FALSE	FALSE	FALSE	2	C16362|G00005
TRUE	FALSE	TRUE	TRUE	TRUE	FALSE	FALSE	FALSE	0
FALSE	FALSE	TRUE	TRUE	TRUE	FALSE	FALSE	FALSE	0
TRUE	TRUE	FALSE	TRUE	TRUE	FALSE	FALSE	FALSE	0
FALSE	TRUE	FALSE	TRUE	TRUE	FALSE	FALSE	FALSE	1	C19623
TRUE	FALSE	FALSE	TRUE	TRUE	FALSE	FALSE	FALSE	0
FALSE	FALSE	FALSE	TRUE	TRUE	FALSE	FALSE	FALSE	2	C16695|C17225
TRUE	TRUE	TRUE	FALSE	TRUE	FALSE	FALSE	FALSE	0
FALSE	TRUE	TRUE	FALSE	TRUE	FALSE	FALSE	FALSE	1	C18071
TRUE	FALSE	TRUE	FALSE	TRUE	FALSE	FALSE	FALSE	0
FALSE	FALSE	TRUE	FALSE	TRUE	FALSE	FALSE	FALSE	1	C00751
TRUE	TRUE	FALSE	FALSE	TRUE	FALSE	FALSE	FALSE	2	C04717|C14827
FALSE	TRUE	FALSE	FALSE	TRUE	FALSE	FALSE	FALSE	2	C00262|C11821
TRUE	FALSE	FALSE	FALSE	TRUE	FALSE	FALSE	FALSE	0
FALSE	FALSE	FALSE	FALSE	TRUE	FALSE	FALSE	FALSE	11	C00035|C00379|C00447|C01118|C02226|C04089|C04807|C06124|C08276|C09844|C17328
TRUE	TRUE	TRUE	TRUE	FALSE	FALSE	FALSE	FALSE	0
FALSE	TRUE	TRUE	TRUE	FALSE	FALSE	FALSE	FALSE	0
TRUE	FALSE	TRUE	TRUE	FALSE	FALSE	FALSE	FALSE	0
FALSE	FALSE	TRUE	TRUE	FALSE	FALSE	FALSE	FALSE	1	C20490
TRUE	TRUE	FALSE	TRUE	FALSE	FALSE	FALSE	FALSE	0
FALSE	TRUE	FALSE	TRUE	FALSE	FALSE	FALSE	FALSE	3	C00236|C01159|C01204
TRUE	FALSE	FALSE	TRUE	FALSE	FALSE	FALSE	FALSE	2	C00024|C00346
FALSE	FALSE	FALSE	TRUE	FALSE	FALSE	FALSE	FALSE	21	C00074|C00096|C00135|C00140|C00219|C00323|C00864|C00894|C02029|C02280|C02985|C04752|C05913|C06010|C12248|C15925|C16169|C16339|C16429|C18069|G00013
TRUE	TRUE	TRUE	FALSE	FALSE	FALSE	FALSE	FALSE	1	C00364
FALSE	TRUE	TRUE	FALSE	FALSE	FALSE	FALSE	FALSE	7	C00003|C00083|C00239|C00510|C05421|C08583|G00109
TRUE	FALSE	TRUE	FALSE	FALSE	FALSE	FALSE	FALSE	0
FALSE	FALSE	TRUE	FALSE	FALSE	FALSE	FALSE	FALSE	19	C00381|C01054|C01879|C01902|C02141|C04281|C04294|C08615|C08616|C08628|C11523|C19832|C19835|C20191|C20192|C20193|C20195|C20200|G13037
TRUE	TRUE	FALSE	FALSE	FALSE	FALSE	FALSE	FALSE	2	C00750|C05307
FALSE	TRUE	FALSE	FALSE	FALSE	FALSE	FALSE	FALSE	3	C00388|C17218|C17219
TRUE	FALSE	FALSE	FALSE	FALSE	FALSE	FALSE	FALSE	2	C00459|C00989
