## Additional file 2 for "Biochar Modulates Wheat Root Metabolome and Rhizosphere Microbiome in a Feedstock-dependent Manner"

	C0.25	M0.25	P0.25	W0.25	C2.5	M2.5	P2.5	W2.5
P1							Linoleic acid metabolism
P2							Glycosphingolipid biosynthesis - ganglio series
P3			Betalain biosynthesis	Betalain biosynthesis		Betalain biosynthesis	Betalain biosynthesis	Betalain biosynthesis
P4	Indole alkaloid biosynthesis		Indole alkaloid biosynthesis	Indole alkaloid biosynthesis	Indole alkaloid biosynthesis	Indole alkaloid biosynthesis	Indole alkaloid biosynthesis	Indole alkaloid biosynthesis
P5	Synthesis and degradation of ketone bodies		Synthesis and degradation of ketone bodies	Synthesis and degradation of ketone bodies		Synthesis and degradation of ketone bodies	Synthesis and degradation of ketone bodies	Synthesis and degradation of ketone bodies
P6	Limonene and pinene degradation		Limonene and pinene degradation	Limonene and pinene degradation		Limonene and pinene degradation	Limonene and pinene degradation	Limonene and pinene degradation
P7	Biosynthesis of secondary metabolites - unclassified	Biosynthesis of secondary metabolites - unclassified	Biosynthesis of secondary metabolites - unclassified	Biosynthesis of secondary metabolites - unclassified		Biosynthesis of secondary metabolites - unclassified		Biosynthesis of secondary metabolites - unclassified
P8	Taurine and hypotaurine metabolism	Taurine and hypotaurine metabolism	Taurine and hypotaurine metabolism	Taurine and hypotaurine metabolism		Taurine and hypotaurine metabolism	Taurine and hypotaurine metabolism	Taurine and hypotaurine metabolism
P9				C5-Branched dibasic acid metabolism	C5-Branched dibasic acid metabolism	C5-Branched dibasic acid metabolism	C5-Branched dibasic acid metabolism	C5-Branched dibasic acid metabolism
P10	Isoquinoline alkaloid biosynthesis		Isoquinoline alkaloid biosynthesis	Isoquinoline alkaloid biosynthesis	Isoquinoline alkaloid biosynthesis	Isoquinoline alkaloid biosynthesis	Isoquinoline alkaloid biosynthesis	Isoquinoline alkaloid biosynthesis
P11	Phosphonate and phosphinate metabolism		Phosphonate and phosphinate metabolism	Phosphonate and phosphinate metabolism		Phosphonate and phosphinate metabolism	Phosphonate and phosphinate metabolism	Phosphonate and phosphinate metabolism
P12	Biotin metabolism		Biotin metabolism	Biotin metabolism		Biotin metabolism	Biotin metabolism	Biotin metabolism
P13		Glycosphingolipid biosynthesis - globo and isoglobo series	Glycosphingolipid biosynthesis - globo and isoglobo series	Glycosphingolipid biosynthesis - globo and isoglobo series		Glycosphingolipid biosynthesis - globo and isoglobo series	Glycosphingolipid biosynthesis - globo and isoglobo series	Glycosphingolipid biosynthesis - globo and isoglobo series
P14			Biosynthesis of secondary metabolites - other antibiotics	Biosynthesis of secondary metabolites - other antibiotics		Biosynthesis of secondary metabolites - other antibiotics
P15				Glycosaminoglycan degradation
P16	One carbon pool by folate		One carbon pool by folate	One carbon pool by folate	One carbon pool by folate	One carbon pool by folate	One carbon pool by folate	One carbon pool by folate
P17	Stilbenoid, diarylheptanoid and gingerol biosynthesis		Stilbenoid, diarylheptanoid and gingerol biosynthesis	Stilbenoid, diarylheptanoid and gingerol biosynthesis	Stilbenoid, diarylheptanoid and gingerol biosynthesis	Stilbenoid, diarylheptanoid and gingerol biosynthesis	Stilbenoid, diarylheptanoid and gingerol biosynthesis	Stilbenoid, diarylheptanoid and gingerol biosynthesis
P18	Monobactam biosynthesis		Monobactam biosynthesis	Monobactam biosynthesis	Monobactam biosynthesis	Monobactam biosynthesis	Monobactam biosynthesis	Monobactam biosynthesis
P19	Tropane, piperidine and pyridine alkaloid biosynthesis		Tropane, piperidine and pyridine alkaloid biosynthesis	Tropane, piperidine and pyridine alkaloid biosynthesis	Tropane, piperidine and pyridine alkaloid biosynthesis	Tropane, piperidine and pyridine alkaloid biosynthesis	Tropane, piperidine and pyridine alkaloid biosynthesis	Tropane, piperidine and pyridine alkaloid biosynthesis
P20	Sphingolipid metabolism		Sphingolipid metabolism	Sphingolipid metabolism		Sphingolipid metabolism	Sphingolipid metabolism
P21	Monoterpenoid biosynthesis	Monoterpenoid biosynthesis	Monoterpenoid biosynthesis	Monoterpenoid biosynthesis		Monoterpenoid biosynthesis	Monoterpenoid biosynthesis	Monoterpenoid biosynthesis
P22	Lysine biosynthesis		Lysine biosynthesis	Lysine biosynthesis	Lysine biosynthesis	Lysine biosynthesis	Lysine biosynthesis	Lysine biosynthesis
P23	Flavone and flavonol biosynthesis	Flavone and flavonol biosynthesis	Flavone and flavonol biosynthesis	Flavone and flavonol biosynthesis	Flavone and flavonol biosynthesis	Flavone and flavonol biosynthesis	Flavone and flavonol biosynthesis	Flavone and flavonol biosynthesis
P24			Various types of N-glycan biosynthesis	Various types of N-glycan biosynthesis			Various types of N-glycan biosynthesis	Various types of N-glycan biosynthesis
P25	Glycosylphosphatidylinositol (GPI)-anchor biosynthesis		Glycosylphosphatidylinositol (GPI)-anchor biosynthesis	Glycosylphosphatidylinositol (GPI)-anchor biosynthesis	Glycosylphosphatidylinositol (GPI)-anchor biosynthesis	Glycosylphosphatidylinositol (GPI)-anchor biosynthesis	Glycosylphosphatidylinositol (GPI)-anchor biosynthesis	Glycosylphosphatidylinositol (GPI)-anchor biosynthesis
P26	Caffeine metabolism		Caffeine metabolism	Caffeine metabolism	Caffeine metabolism	Caffeine metabolism	Caffeine metabolism	Caffeine metabolism
P27	Glycerolipid metabolism		Glycerolipid metabolism	Glycerolipid metabolism		Glycerolipid metabolism	Glycerolipid metabolism	Glycerolipid metabolism
P28	Riboflavin metabolism	Riboflavin metabolism	Riboflavin metabolism	Riboflavin metabolism	Riboflavin metabolism	Riboflavin metabolism	Riboflavin metabolism	Riboflavin metabolism
P29	Phenylalanine metabolism	Phenylalanine metabolism	Phenylalanine metabolism	Phenylalanine metabolism	Phenylalanine metabolism	Phenylalanine metabolism	Phenylalanine metabolism	Phenylalanine metabolism
P30	Vitamin B6 metabolism	Vitamin B6 metabolism	Vitamin B6 metabolism	Vitamin B6 metabolism	Vitamin B6 metabolism	Vitamin B6 metabolism	Vitamin B6 metabolism	Vitamin B6 metabolism
P31	Anthocyanin biosynthesis	Anthocyanin biosynthesis	Anthocyanin biosynthesis	Anthocyanin biosynthesis	Anthocyanin biosynthesis	Anthocyanin biosynthesis	Anthocyanin biosynthesis	Anthocyanin biosynthesis
P32			Arachidonic acid metabolism	Arachidonic acid metabolism			Arachidonic acid metabolism	Arachidonic acid metabolism
P33	Selenocompound metabolism			Selenocompound metabolism	Selenocompound metabolism		Selenocompound metabolism	Selenocompound metabolism
P34			Nitrogen metabolism	Nitrogen metabolism			Nitrogen metabolism	Nitrogen metabolism
P35	Cutin, suberine and wax biosynthesis		Cutin, suberine and wax biosynthesis	Cutin, suberine and wax biosynthesis	Cutin, suberine and wax biosynthesis	Cutin, suberine and wax biosynthesis	Cutin, suberine and wax biosynthesis	Cutin, suberine and wax biosynthesis
P36	Glycerophospholipid metabolism		Glycerophospholipid metabolism	Glycerophospholipid metabolism	Glycerophospholipid metabolism	Glycerophospholipid metabolism	Glycerophospholipid metabolism	Glycerophospholipid metabolism
P37	Fatty acid biosynthesis		Fatty acid biosynthesis	Fatty acid biosynthesis	Fatty acid biosynthesis	Fatty acid biosynthesis	Fatty acid biosynthesis
P38	Nicotinate and nicotinamide metabolism		Nicotinate and nicotinamide metabolism	Nicotinate and nicotinamide metabolism	Nicotinate and nicotinamide metabolism	Nicotinate and nicotinamide metabolism	Nicotinate and nicotinamide metabolism	Nicotinate and nicotinamide metabolism
P39	Lysine degradation		Lysine degradation	Lysine degradation	Lysine degradation	Lysine degradation	Lysine degradation	Lysine degradation
P40	Pentose and glucuronate interconversions	Pentose and glucuronate interconversions	Pentose and glucuronate interconversions	Pentose and glucuronate interconversions	Pentose and glucuronate interconversions	Pentose and glucuronate interconversions	Pentose and glucuronate interconversions	Pentose and glucuronate interconversions
P41	Sulfur metabolism		Sulfur metabolism	Sulfur metabolism	Sulfur metabolism	Sulfur metabolism	Sulfur metabolism	Sulfur metabolism
P42			Histidine metabolism	Histidine metabolism		Histidine metabolism	Histidine metabolism
P43	Starch and sucrose metabolism		Starch and sucrose metabolism	Starch and sucrose metabolism	Starch and sucrose metabolism	Starch and sucrose metabolism	Starch and sucrose metabolism	Starch and sucrose metabolism
P44	Citrate cycle (TCA cycle)		Citrate cycle (TCA cycle)	Citrate cycle (TCA cycle)	Citrate cycle (TCA cycle)	Citrate cycle (TCA cycle)	Citrate cycle (TCA cycle)	Citrate cycle (TCA cycle)
P45	Tyrosine metabolism		Tyrosine metabolism	Tyrosine metabolism	Tyrosine metabolism	Tyrosine metabolism	Tyrosine metabolism	Tyrosine metabolism
P46	Phosphatidylinositol signaling system		Phosphatidylinositol signaling system	Phosphatidylinositol signaling system	Phosphatidylinositol signaling system	Phosphatidylinositol signaling system	Phosphatidylinositol signaling system	Phosphatidylinositol signaling system
P47	Propanoate metabolism		Propanoate metabolism	Propanoate metabolism	Propanoate metabolism	Propanoate metabolism	Propanoate metabolism	Propanoate metabolism
P48	Fatty acid elongation		Fatty acid elongation	Fatty acid elongation	Fatty acid elongation	Fatty acid elongation	Fatty acid elongation	Fatty acid elongation
P49	Butanoate metabolism		Butanoate metabolism	Butanoate metabolism	Butanoate metabolism	Butanoate metabolism	Butanoate metabolism	Butanoate metabolism
P50	Arginine biosynthesis		Arginine biosynthesis	Arginine biosynthesis	Arginine biosynthesis	Arginine biosynthesis	Arginine biosynthesis	Arginine biosynthesis
P51	Ascorbate and aldarate metabolism		Ascorbate and aldarate metabolism	Ascorbate and aldarate metabolism	Ascorbate and aldarate metabolism	Ascorbate and aldarate metabolism	Ascorbate and aldarate metabolism	Ascorbate and aldarate metabolism
P52	Glutathione metabolism		Glutathione metabolism	Glutathione metabolism	Glutathione metabolism	Glutathione metabolism	Glutathione metabolism	Glutathione metabolism
P53	Thiamine metabolism		Thiamine metabolism	Thiamine metabolism	Thiamine metabolism	Thiamine metabolism	Thiamine metabolism	Thiamine metabolism
P54	beta-Alanine metabolism		beta-Alanine metabolism	beta-Alanine metabolism	beta-Alanine metabolism	beta-Alanine metabolism	beta-Alanine metabolism	beta-Alanine metabolism
P55	Pentose phosphate pathway		Pentose phosphate pathway	Pentose phosphate pathway	Pentose phosphate pathway	Pentose phosphate pathway	Pentose phosphate pathway	Pentose phosphate pathway
P56	Pyruvate metabolism		Pyruvate metabolism	Pyruvate metabolism	Pyruvate metabolism	Pyruvate metabolism	Pyruvate metabolism	Pyruvate metabolism
P57	Zeatin biosynthesis		Zeatin biosynthesis	Zeatin biosynthesis	Zeatin biosynthesis	Zeatin biosynthesis	Zeatin biosynthesis	Zeatin biosynthesis
P58	Fructose and mannose metabolism		Fructose and mannose metabolism	Fructose and mannose metabolism		Fructose and mannose metabolism	Fructose and mannose metabolism	Fructose and mannose metabolism
P59	Inositol phosphate metabolism		Inositol phosphate metabolism	Inositol phosphate metabolism		Inositol phosphate metabolism	Inositol phosphate metabolism	Inositol phosphate metabolism
P60	Pantothenate and CoA biosynthesis		Pantothenate and CoA biosynthesis	Pantothenate and CoA biosynthesis	Pantothenate and CoA biosynthesis	Pantothenate and CoA biosynthesis	Pantothenate and CoA biosynthesis	Pantothenate and CoA biosynthesis
P61	Carbon fixation in photosynthetic organisms		Carbon fixation in photosynthetic organisms	Carbon fixation in photosynthetic organisms	Carbon fixation in photosynthetic organisms	Carbon fixation in photosynthetic organisms	Carbon fixation in photosynthetic organisms	Carbon fixation in photosynthetic organisms
P62	Phenylalanine, tyrosine and tryptophan biosynthesis	Phenylalanine, tyrosine and tryptophan biosynthesis	Phenylalanine, tyrosine and tryptophan biosynthesis	Phenylalanine, tyrosine and tryptophan biosynthesis	Phenylalanine, tyrosine and tryptophan biosynthesis	Phenylalanine, tyrosine and tryptophan biosynthesis	Phenylalanine, tyrosine and tryptophan biosynthesis	Phenylalanine, tyrosine and tryptophan biosynthesis
P63	Biosynthesis of unsaturated fatty acids		Biosynthesis of unsaturated fatty acids	Biosynthesis of unsaturated fatty acids	Biosynthesis of unsaturated fatty acids	Biosynthesis of unsaturated fatty acids	Biosynthesis of unsaturated fatty acids	Biosynthesis of unsaturated fatty acids
P64	Alanine, aspartate and glutamate metabolism	Alanine, aspartate and glutamate metabolism	Alanine, aspartate and glutamate metabolism	Alanine, aspartate and glutamate metabolism	Alanine, aspartate and glutamate metabolism	Alanine, aspartate and glutamate metabolism	Alanine, aspartate and glutamate metabolism	Alanine, aspartate and glutamate metabolism
P65	Folate biosynthesis	Folate biosynthesis	Folate biosynthesis	Folate biosynthesis	Folate biosynthesis	Folate biosynthesis	Folate biosynthesis	Folate biosynthesis
P66	Valine, leucine and isoleucine biosynthesis		Valine, leucine and isoleucine biosynthesis	Valine, leucine and isoleucine biosynthesis	Valine, leucine and isoleucine biosynthesis	Valine, leucine and isoleucine biosynthesis	Valine, leucine and isoleucine biosynthesis	Valine, leucine and isoleucine biosynthesis
P67	Aminoacyl-tRNA biosynthesis	Aminoacyl-tRNA biosynthesis	Aminoacyl-tRNA biosynthesis	Aminoacyl-tRNA biosynthesis	Aminoacyl-tRNA biosynthesis	Aminoacyl-tRNA biosynthesis	Aminoacyl-tRNA biosynthesis	Aminoacyl-tRNA biosynthesis
P68	Glycolysis or Gluconeogenesis		Glycolysis or Gluconeogenesis	Glycolysis or Gluconeogenesis	Glycolysis or Gluconeogenesis	Glycolysis or Gluconeogenesis	Glycolysis or Gluconeogenesis	Glycolysis or Gluconeogenesis
P69	Sesquiterpenoid and triterpenoid biosynthesis	Sesquiterpenoid and triterpenoid biosynthesis	Sesquiterpenoid and triterpenoid biosynthesis	Sesquiterpenoid and triterpenoid biosynthesis	Sesquiterpenoid and triterpenoid biosynthesis	Sesquiterpenoid and triterpenoid biosynthesis	Sesquiterpenoid and triterpenoid biosynthesis	Sesquiterpenoid and triterpenoid biosynthesis
P70	alpha-Linolenic acid metabolism	alpha-Linolenic acid metabolism	alpha-Linolenic acid metabolism	alpha-Linolenic acid metabolism	alpha-Linolenic acid metabolism	alpha-Linolenic acid metabolism	alpha-Linolenic acid metabolism	alpha-Linolenic acid metabolism
P71	Brassinosteroid biosynthesis	Brassinosteroid biosynthesis	Brassinosteroid biosynthesis	Brassinosteroid biosynthesis	Brassinosteroid biosynthesis	Brassinosteroid biosynthesis	Brassinosteroid biosynthesis	Brassinosteroid biosynthesis
P72	Galactose metabolism		Galactose metabolism	Galactose metabolism	Galactose metabolism	Galactose metabolism	Galactose metabolism	Galactose metabolism
P73	Terpenoid backbone biosynthesis		Terpenoid backbone biosynthesis	Terpenoid backbone biosynthesis	Terpenoid backbone biosynthesis	Terpenoid backbone biosynthesis	Terpenoid backbone biosynthesis	Terpenoid backbone biosynthesis
P74	Diterpenoid biosynthesis	Diterpenoid biosynthesis	Diterpenoid biosynthesis	Diterpenoid biosynthesis	Diterpenoid biosynthesis	Diterpenoid biosynthesis	Diterpenoid biosynthesis	Diterpenoid biosynthesis
P75	Tryptophan metabolism	Tryptophan metabolism	Tryptophan metabolism	Tryptophan metabolism	Tryptophan metabolism	Tryptophan metabolism	Tryptophan metabolism	Tryptophan metabolism
P76	Glyoxylate and dicarboxylate metabolism		Glyoxylate and dicarboxylate metabolism	Glyoxylate and dicarboxylate metabolism	Glyoxylate and dicarboxylate metabolism	Glyoxylate and dicarboxylate metabolism	Glyoxylate and dicarboxylate metabolism	Glyoxylate and dicarboxylate metabolism
P77	Cyanoamino acid metabolism		Cyanoamino acid metabolism	Cyanoamino acid metabolism	Cyanoamino acid metabolism	Cyanoamino acid metabolism	Cyanoamino acid metabolism	Cyanoamino acid metabolism
P78	Glycine, serine and threonine metabolism		Glycine, serine and threonine metabolism	Glycine, serine and threonine metabolism	Glycine, serine and threonine metabolism	Glycine, serine and threonine metabolism	Glycine, serine and threonine metabolism	Glycine, serine and threonine metabolism
P79	Valine, leucine and isoleucine degradation		Valine, leucine and isoleucine degradation	Valine, leucine and isoleucine degradation	Valine, leucine and isoleucine degradation	Valine, leucine and isoleucine degradation	Valine, leucine and isoleucine degradation	Valine, leucine and isoleucine degradation
P80	N-Glycan biosynthesis	N-Glycan biosynthesis	N-Glycan biosynthesis	N-Glycan biosynthesis	N-Glycan biosynthesis	N-Glycan biosynthesis	N-Glycan biosynthesis	N-Glycan biosynthesis
P81	Arginine and proline metabolism	Arginine and proline metabolism	Arginine and proline metabolism	Arginine and proline metabolism	Arginine and proline metabolism	Arginine and proline metabolism	Arginine and proline metabolism	Arginine and proline metabolism
P82	Fatty acid degradation		Fatty acid degradation	Fatty acid degradation	Fatty acid degradation	Fatty acid degradation	Fatty acid degradation	Fatty acid degradation
P83	Ubiquinone and other terpenoid-quinone biosynthesis	Ubiquinone and other terpenoid-quinone biosynthesis	Ubiquinone and other terpenoid-quinone biosynthesis	Ubiquinone and other terpenoid-quinone biosynthesis	Ubiquinone and other terpenoid-quinone biosynthesis	Ubiquinone and other terpenoid-quinone biosynthesis	Ubiquinone and other terpenoid-quinone biosynthesis	Ubiquinone and other terpenoid-quinone biosynthesis
P84	Pyrimidine metabolism	Pyrimidine metabolism	Pyrimidine metabolism	Pyrimidine metabolism	Pyrimidine metabolism	Pyrimidine metabolism	Pyrimidine metabolism	Pyrimidine metabolism
P85	Phenylpropanoid biosynthesis	Phenylpropanoid biosynthesis	Phenylpropanoid biosynthesis	Phenylpropanoid biosynthesis	Phenylpropanoid biosynthesis	Phenylpropanoid biosynthesis	Phenylpropanoid biosynthesis	Phenylpropanoid biosynthesis
P86	Carotenoid biosynthesis	Carotenoid biosynthesis	Carotenoid biosynthesis	Carotenoid biosynthesis	Carotenoid biosynthesis	Carotenoid biosynthesis	Carotenoid biosynthesis	Carotenoid biosynthesis
P87	Porphyrin and chlorophyll metabolism		Porphyrin and chlorophyll metabolism	Porphyrin and chlorophyll metabolism	Porphyrin and chlorophyll metabolism	Porphyrin and chlorophyll metabolism	Porphyrin and chlorophyll metabolism	Porphyrin and chlorophyll metabolism
P88	Steroid biosynthesis	Steroid biosynthesis	Steroid biosynthesis	Steroid biosynthesis	Steroid biosynthesis	Steroid biosynthesis	Steroid biosynthesis	Steroid biosynthesis
P89	Amino sugar and nucleotide sugar metabolism		Amino sugar and nucleotide sugar metabolism	Amino sugar and nucleotide sugar metabolism	Amino sugar and nucleotide sugar metabolism	Amino sugar and nucleotide sugar metabolism	Amino sugar and nucleotide sugar metabolism	Amino sugar and nucleotide sugar metabolism
P90	Flavonoid biosynthesis	Flavonoid biosynthesis	Flavonoid biosynthesis	Flavonoid biosynthesis	Flavonoid biosynthesis	Flavonoid biosynthesis	Flavonoid biosynthesis	Flavonoid biosynthesis
P91	Cysteine and methionine metabolism	Cysteine and methionine metabolism	Cysteine and methionine metabolism	Cysteine and methionine metabolism	Cysteine and methionine metabolism	Cysteine and methionine metabolism	Cysteine and methionine metabolism	Cysteine and methionine metabolism
P92	Purine metabolism		Purine metabolism	Purine metabolism	Purine metabolism	Purine metabolism	Purine metabolism	Purine metabolism
P93	Glucosinolate biosynthesis	Glucosinolate biosynthesis	Glucosinolate biosynthesis	Glucosinolate biosynthesis	Glucosinolate biosynthesis	Glucosinolate biosynthesis	Glucosinolate biosynthesis	Glucosinolate biosynthesis
