## Additional file 3 for "Biochar Modulates Wheat Root Metabolome and Rhizosphere Microbiome in a Feedstock-dependent Manner"

Control Hub node id	enriched pathway		C0.25 Hub node id	enriched pathway	C2.5 Hub node id	enriched pathway			M0.25 Hub node id	enriched pathway		M2.5 Hub node id	enriched pathway		P0.25 Hub node id	enriched pathway		P2.5 Hub node id	enriched pathway		W0.25 Hub node id	enriched pathway		W2.5 Hub node id	enriched pathway
C00085			C00085		C00051				C00103			C00092			C00092			C00031			C00078	Indole alkaloid biosynthesis,Glycine serine and threonine metabolism,Tryptophan metabolism,Glucosinolate biosynthesis,Phenylalanine tyrosine and tryptophan biosynthesis,Aminoacyl-tRNA biosynthesis		C00072	Glutathione metabolism,Ascorbate and aldarate metabolism
C00085			C00089		C00117				C01054			C00168	Glycine serine and threonine metabolism,Glyoxylate and dicarboxylate metabolism		C00103			C00085			C00120	Biotin metabolism		C00415	Folate biosynthesis
C00103			C00092		C00121				C01097			C00275			C00275			C00095			C00341	Monoterpenoid biosynthesis,Terpenoid backbone biosynthesis		C00463	Phenylalanine tyrosine and tryptophan biosynthesis
C00275			C00103		C00181				C01172			C00636			C00446			C00103			C00355			C00559	Purine metabolism
C00636			C00185		C00199				C01902			C00668			C00636			C00124			C00415	One carbon pool by folate,Folate biosynthesis		C00828	Ubiquinone and other terpenoid-quinone biosynthesis
C00668			C00275		C00310				C02141			C00836			C00668			C00137			C00553	Monoterpenoid biosynthesis		C01181	Lysine degradation
C00944	Phenylalanine tyrosine and tryptophan biosynthesis		C00446		C01103				C08615			C01094			C01094			C00159			C00590	Phenylpropanoid biosynthesis		C01300	Folate biosynthesis
C01054			C00636		C01197				C08616			C01172			C01097			C00221			C01035	Arginine and proline metabolism		C05824
C01094			C00668		C02094	Carotenoid biosynthesis			C08628			C01177			C01172			C00267			C01100	Histidine metabolism		C11355
C01097			C00944	Phenylalanine, tyrosine and tryptophan biosynthesis	C03906				C11523			C01378	Flavonoid biosynthesis		C01177			C00668			C01164			C14151	Ubiquinone and other terpenoid-quinone biosynthesis
C01172			C01083		C05432	Carotenoid biosynthesis			C19832			C02985			C02094	Carotenoid biosynthesis		C00984			C01185	Nicotinate and nicotinamide metabolism		C14155
C01902			C01094		C05433	Carotenoid biosynthesis			C19835			C03035	Biosynthesis of unsaturated fatty acids		C03546			C01097			C01268	Riboflavin metabolism		C15790	Brassinosteroid biosynthesis
C02141			C01097		C05435	Carotenoid biosynthesis			C20191			C03862			C03862			C01825			C01832	Fatty acid degradation,Fatty acid elongation		C15800	Brassinosteroid biosynthesis
C03546			C01172		C05631	Flavonoid biosynthesis			C20192			C05379	Citrate cycle (TCA cycle)		C05433	Carotenoid biosynthesis		C02336			C02593	Fatty acid degradation,Fatty acid elongation		C15882	Ubiquinone and other terpenoid-quinone biosynthesis
C03862			C01177		C05852	Phenylalanine metabolism			C20193			C05608	Phenylpropanoid biosynthesis		C05435	Carotenoid biosynthesis		C07480			C02646			C17230	Glucosinolate biosynthesis
C08615			C01235		C05906				C20195			C08579			C05619			C11434	Terpenoid backbone biosynthesis		C05270	Fatty acid degradation,Fatty acid elongation
C08616			C03546		C08586	Carotenoid biosynthesis			C20200			C11434	Terpenoid backbone biosynthesis		C15858	Carotenoid biosynthesis		C13747			C05437
C08628			C03862		C11945	Limonene and pinene degradation						C15525	Flavonoid biosynthesis		C15926						C06001	Valine leucine and isoleucine degradation
C15926			C04006		C12136							C15793	Brassinosteroid biosynthesis		C16276	Carotenoid biosynthesis					C06561	Flavonoid biosynthesis
C19832			C05345		C15858	Carotenoid biosynthesis						C15926									C09614	Flavonoid biosynthesis
C19835			C05400		C16276	Carotenoid biosynthesis						C18326									C10107	Flavonoid biosynthesis
C20191			C15926		C20484	Carotenoid biosynthesis															C11508	Steroid biosynthesis
C20192																					C12205	Phenylpropanoid biosynthesis
C20193																					C15650
C20195																					C15783	Steroid biosynthesis
C20200																					C17230	Glucosinolate biosynthesis
																					C17242	Glucosinolate biosynthesis
																					C19715
																					C22123	Steroid biosynthesis
																					G10596	N-Glycan biosynthesis
