## Additional file 6 for "Biochar Modulates Wheat Root Metabolome and Rhizosphere Microbiome in a Feedstock-dependent Manner"

feature	treatment	p_values	BH_p_adjust	pathway_name	pathway_class
ko00944	C0.25	2.29E-06	0.000297233	Flavone and flavonol biosynthesis	Metabolism; Biosynthesis of other secondary metabolites
ko00520	C2.5	0.000261451	0.007604745	Amino sugar and nucleotide sugar metabolism	Metabolism; Carbohydrate metabolism
ko00941	C2.5	1.29E-12	1.68E-10	Flavonoid biosynthesis	Metabolism; Biosynthesis of other secondary metabolites
ko00524	C2.5	0.000104961	0.003913559	Neomycin, kanamycin and gentamicin biosynthesis	Metabolism; Biosynthesis of other secondary metabolites
ko03013	C2.5	0.000262233	0.007604745	Nucleocytoplasmic transport	Genetic Information Processing; Translation
ko00430	C2.5	4.64E-05	0.00201988	Taurine and hypotaurine metabolism	Metabolism; Metabolism of other amino acids
ko00053	M0.25	1.06E-05	0.000554733	Ascorbate and aldarate metabolism	Metabolism; Carbohydrate metabolism
ko00791	M0.25	2.45E-05	0.000915441	Atrazine degradation	Metabolism; Xenobiotics biodegradation and metabolism
ko00650	M0.25	0.000297356	0.007082476	Butanoate metabolism	Metabolism; Carbohydrate metabolism
ko00944	M0.25	0.000393203	0.008584924	Flavone and flavonol biosynthesis	Metabolism; Biosynthesis of other secondary metabolites
ko00561	M0.25	2.37E-08	3.10E-06	Glycerolipid metabolism	Metabolism; Lipid metabolism
ko00562	M0.25	0.000458551	0.009241573	Inositol phosphate metabolism	Metabolism; Carbohydrate metabolism
ko00680	M0.25	0.000513515	0.009610072	Methane metabolism	Metabolism; Energy metabolism
ko00940	M0.25	1.70E-07	1.49E-05	Phenylpropanoid biosynthesis	Metabolism; Biosynthesis of other secondary metabolites
ko02060	M0.25	6.55E-05	0.002143628	Phosphotransferase system (PTS)	Environmental Information Processing; Membrane transport
ko00620	M0.25	1.81E-06	0.000118812	Pyruvate metabolism	Metabolism; Carbohydrate metabolism
ko02060	M2.5	0.00081506	0.005909183	Phosphotransferase system (PTS)	Environmental Information Processing; Membrane transport
ko04070	M2.5	6.89E-05	0.000998613	Phosphatidylinositol signaling system	Environmental Information Processing; Signal transduction
ko04122	M2.5	0.000718323	0.005637126	Sulfur relay system	Genetic Information Processing; Folding, sorting and degradation
ko03450	M2.5	0.001026019	0.007237597	Non-homologous end-joining	Genetic Information Processing; Replication and repair
ko03013	M2.5	1.36E-05	0.000295923	Nucleocytoplasmic transport	Genetic Information Processing; Translation
ko00250	M2.5	1.63E-08	8.51E-07	Alanine, aspartate and glutamate metabolism	Metabolism; Amino acid metabolism
ko00941	M2.5	1.32E-05	0.000295923	Flavonoid biosynthesis	Metabolism; Biosynthesis of other secondary metabolites
ko00950	M2.5	9.89E-06	0.000258005	Isoquinoline alkaloid biosynthesis	Metabolism; Biosynthesis of other secondary metabolites
ko00311	M2.5	0.000150226	0.001867093	Penicillin and cephalosporin biosynthesis	Metabolism; Biosynthesis of other secondary metabolites
ko00940	M2.5	2.94E-05	0.000548148	Phenylpropanoid biosynthesis	Metabolism; Biosynthesis of other secondary metabolites
ko00521	M2.5	3.28E-11	2.86E-09	Streptomycin biosynthesis	Metabolism; Biosynthesis of other secondary metabolites
ko00520	M2.5	0.000104925	0.001369277	Amino sugar and nucleotide sugar metabolism	Metabolism; Carbohydrate metabolism
ko00051	M2.5	0.000543883	0.004731779	Fructose and mannose metabolism	Metabolism; Carbohydrate metabolism
ko00531	M2.5	4.59E-05	0.000748794	Glycosaminoglycan degradation	Metabolism; Glycan biosynthesis and metabolism
ko00604	M2.5	0.000245629	0.002671214	Glycosphingolipid biosynthesis - ganglio series	Metabolism; Glycan biosynthesis and metabolism
ko00510	M2.5	4.86E-07	1.60E-05	N-Glycan biosynthesis	Metabolism; Glycan biosynthesis and metabolism
ko00565	M2.5	3.60E-05	0.000626047	Ether lipid metabolism	Metabolism; Lipid metabolism
ko00062	M2.5	0.000574274	0.004835019	Fatty acid elongation	Metabolism; Lipid metabolism
ko00561	M2.5	6.32E-05	0.000970877	Glycerolipid metabolism	Metabolism; Lipid metabolism
ko00591	M2.5	0.00077464	0.005776602	Linoleic acid metabolism	Metabolism; Lipid metabolism
ko00600	M2.5	8.85E-13	2.31E-10	Sphingolipid metabolism	Metabolism; Lipid metabolism
ko00140	M2.5	5.17E-07	1.60E-05	Steroid hormone biosynthesis	Metabolism; Lipid metabolism
ko00460	M2.5	7.39E-05	0.001015368	Cyanoamino acid metabolism	Metabolism; Metabolism of other amino acids
ko00430	M2.5	1.28E-11	1.68E-09	Taurine and hypotaurine metabolism	Metabolism; Metabolism of other amino acids
ko00906	M2.5	1.01E-08	6.61E-07	Carotenoid biosynthesis	Metabolism; Metabolism of terpenoids and polyketides
ko00361	M2.5	0.000734338	0.005637126	Chlorocyclohexane and chlorobenzene degradation	Metabolism; Xenobiotics biodegradation and metabolism
ko00621	M2.5	0.000416701	0.004028109	Dioxin degradation	Metabolism; Xenobiotics biodegradation and metabolism
ko00642	M2.5	0.000595323	0.004855601	Ethylbenzene degradation	Metabolism; Xenobiotics biodegradation and metabolism
ko00622	M2.5	1.79E-05	0.00035965	Xylene degradation	Metabolism; Xenobiotics biodegradation and metabolism
ko00053	P0.25	7.26E-05	0.003773192	Ascorbate and aldarate metabolism	Metabolism; Carbohydrate metabolism
ko00791	P0.25	0.000548706	0.009292393	Atrazine degradation	Metabolism; Xenobiotics biodegradation and metabolism
ko03022	P0.25	0.000269957	0.007018876	Basal transcription factors	Genetic Information Processing; Transcription
ko00561	P0.25	1.15E-06	0.000149309	Glycerolipid metabolism	Metabolism; Lipid metabolism
ko02060	P0.25	0.00057184	0.009292393	Phosphotransferase system (PTS)	Environmental Information Processing; Membrane transport
ko00120	P0.25	1.94E-05	0.001681803	Primary bile acid biosynthesis	Metabolism; Lipid metabolism
ko00620	P0.25	5.63E-05	0.003660753	Pyruvate metabolism	Metabolism; Carbohydrate metabolism
ko00430	P0.25	0.000388013	0.008406955	Taurine and hypotaurine metabolism	Metabolism; Metabolism of other amino acids
ko00944	P2.5	2.26E-05	0.005900956	Flavone and flavonol biosynthesis	Metabolism; Biosynthesis of other secondary metabolites
ko02010	W0.25	1.34E-05	0.000152009	ABC transporters	Environmental Information Processing; Membrane transport
ko00970	W0.25	0.000167961	0.001323332	Aminoacyl-tRNA biosynthesis	Genetic Information Processing; Translation
ko00627	W0.25	0.000855034	0.0048328	Aminobenzoate degradation	Metabolism; Xenobiotics biodegradation and metabolism
ko00053	W0.25	2.46E-06	4.27E-05	Ascorbate and aldarate metabolism	Metabolism; Carbohydrate metabolism
ko00791	W0.25	1.96E-07	6.38E-06	Atrazine degradation	Metabolism; Xenobiotics biodegradation and metabolism
ko00362	W0.25	2.81E-06	4.39E-05	Benzoate degradation	Metabolism; Xenobiotics biodegradation and metabolism
ko00410	W0.25	4.63E-05	0.000481474	beta-Alanine metabolism	Metabolism; Metabolism of other amino acids
ko01055	W0.25	0.002194331	0.009836655	Biosynthesis of vancomycin group antibiotics	Metabolism; Metabolism of terpenoids and polyketides
ko00650	W0.25	3.58E-07	1.04E-05	Butanoate metabolism	Metabolism; Carbohydrate metabolism
ko00232	W0.25	7.11E-05	0.000670124	Caffeine metabolism	Metabolism; Biosynthesis of other secondary metabolites
ko00930	W0.25	0.001962839	0.009113718	Caprolactam degradation	Metabolism; Xenobiotics biodegradation and metabolism
ko00625	W0.25	1.12E-05	0.00013194	Chloroalkane and chloroalkene degradation	Metabolism; Xenobiotics biodegradation and metabolism
ko00361	W0.25	0.000407218	0.002861535	Chlorocyclohexane and chlorobenzene degradation	Metabolism; Xenobiotics biodegradation and metabolism
ko00621	W0.25	0.000924161	0.005112379	Dioxin degradation	Metabolism; Xenobiotics biodegradation and metabolism
ko00642	W0.25	0.000212108	0.001622006	Ethylbenzene degradation	Metabolism; Xenobiotics biodegradation and metabolism
ko00071	W0.25	8.73E-06	0.00010814	Fatty acid degradation	Metabolism; Lipid metabolism
ko00941	W0.25	5.57E-09	7.24E-07	Flavonoid biosynthesis	Metabolism; Biosynthesis of other secondary metabolites
ko00561	W0.25	1.40E-08	1.21E-06	Glycerolipid metabolism	Metabolism; Lipid metabolism
ko00260	W0.25	7.24E-05	0.000670124	Glycine, serine and threonine metabolism	Metabolism; Amino acid metabolism
ko00010	W0.25	0.000137719	0.001118969	Glycolysis / Gluconeogenesis	Metabolism; Carbohydrate metabolism
ko00531	W0.25	0.000580853	0.003669838	Glycosaminoglycan degradation	Metabolism; Glycan biosynthesis and metabolism
ko00604	W0.25	0.001962955	0.009113718	Glycosphingolipid biosynthesis - ganglio series	Metabolism; Glycan biosynthesis and metabolism
ko00630	W0.25	7.47E-05	0.000670124	Glyoxylate and dicarboxylate metabolism	Metabolism; Carbohydrate metabolism
ko00901	W0.25	0.001593405	0.007816705	Indole alkaloid biosynthesis	Metabolism; Biosynthesis of other secondary metabolites
ko00562	W0.25	1.85E-07	6.38E-06	Inositol phosphate metabolism	Metabolism; Carbohydrate metabolism
ko00943	W0.25	0.00059282	0.003669838	Isoflavonoid biosynthesis	Metabolism; Biosynthesis of other secondary metabolites
ko00903	W0.25	1.99E-06	3.70E-05	Limonene degradation	Metabolism; Metabolism of terpenoids and polyketides
ko00540	W0.25	0.002111771	0.009632637	Lipopolysaccharide biosynthesis	Metabolism; Glycan biosynthesis and metabolism
ko00310	W0.25	3.82E-08	1.99E-06	Lysine degradation	Metabolism; Amino acid metabolism
ko00680	W0.25	5.59E-05	0.00055904	Methane metabolism	Metabolism; Energy metabolism
ko00626	W0.25	5.19E-06	7.50E-05	Naphthalene degradation	Metabolism; Xenobiotics biodegradation and metabolism
ko03013	W0.25	0.000134502	0.001118969	Nucleocytoplasmic transport	Genetic Information Processing; Translation
ko00511	W0.25	0.001267766	0.006592386	Other glycan degradation	Metabolism; Glycan biosynthesis and metabolism
ko00040	W0.25	0.001058503	0.005616547	Pentose and glucuronate interconversions	Metabolism; Carbohydrate metabolism
ko02060	W0.25	5.55E-06	7.60E-05	Phosphotransferase system (PTS)	Environmental Information Processing; Membrane transport
ko00195	W0.25	0.000823218	0.00475637	Photosynthesis	Metabolism; Energy metabolism
ko00624	W0.25	6.73E-08	2.92E-06	Polycyclic aromatic hydrocarbon degradation	Metabolism; Xenobiotics biodegradation and metabolism
ko00640	W0.25	2.87E-06	4.39E-05	Propanoate metabolism	Metabolism; Carbohydrate metabolism
ko00620	W0.25	2.66E-08	1.73E-06	Pyruvate metabolism	Metabolism; Carbohydrate metabolism
ko00830	W0.25	8.77E-05	0.000760178	Retinol metabolism	Metabolism; Metabolism of cofactors and vitamins
ko03010	W0.25	0.000635365	0.003824503	Ribosome	Genetic Information Processing; Translation
ko03020	W0.25	0.001305091	0.006653406	RNA polymerase	Genetic Information Processing; Transcription
ko00960	W0.25	0.000485456	0.003155463	Tropane, piperidine and pyridine alkaloid biosynthesis	Metabolism; Biosynthesis of other secondary metabolites
ko00380	W0.25	1.07E-06	2.52E-05	Tryptophan metabolism	Metabolism; Amino acid metabolism
ko00350	W0.25	1.23E-06	2.67E-05	Tyrosine metabolism	Metabolism; Amino acid metabolism
ko00280	W0.25	0.000395846	0.002858887	Valine, leucine and isoleucine degradation	Metabolism; Amino acid metabolism
ko00622	W0.25	0.000647224	0.003824503	Xylene degradation	Metabolism; Xenobiotics biodegradation and metabolism
ko00908	W0.25	0.000436736	0.002988196	Zeatin biosynthesis	Metabolism; Metabolism of terpenoids and polyketides
