## Additional file 9 for "Biochar Modulates Wheat Root Metabolome and Rhizosphere Microbiome in a Feedstock-dependent Manner"

compound	LD1	LD2	LD3	LD4	LD5	LD6	LD7	LD8
C16360	2.25E-05	2.19E-05	1.26E-05	-4.38E-06	1.03E-05	2.02E-06	2.63E-05	5.86E-06
C19796	1.63E-05	-7.89E-06	-1.51E-05	-9.54E-07	5.21E-06	-8.08E-06	-9.62E-06	1.33E-06
C00143	1.28E-05	2.23E-06	6.23E-06	5.66E-06	-2.03E-05	-1.96E-06	-8.67E-06	1.04E-05
G10596	1.25E-05	2.19E-06	7.39E-06	2.49E-06	6.14E-07	-8.74E-06	-4.29E-06	1.43E-05
C03313	9.29E-06	5.99E-06	-3.92E-07	-1.07E-05	1.25E-05	-2.24E-06	2.01E-06	6.75E-06
C00077	8.39E-06	1.62E-05	5.75E-06	-2.13E-06	4.08E-06	5.74E-06	7.30E-06	3.97E-06
C17246	7.37E-06	1.29E-05	9.09E-06	-2.72E-06	8.27E-06	1.50E-06	-2.65E-06	-4.25E-06
C01419	7.07E-06	-1.65E-06	-1.15E-07	-2.11E-07	9.29E-07	-1.84E-06	-3.37E-06	2.78E-06
C12455	6.88E-06	-1.91E-06	-3.36E-07	-2.27E-06	9.04E-07	-5.38E-07	-1.76E-06	3.89E-06
C02937	6.05E-06	4.25E-06	-1.02E-06	2.46E-06	-6.19E-06	1.70E-06	-1.37E-06	7.20E-07
C15882	5.54E-06	-2.34E-06	-5.57E-07	3.92E-06	-5.17E-07	-1.88E-06	7.47E-06	2.37E-06
C00187	5.40E-06	2.98E-06	2.37E-06	-1.53E-07	2.35E-06	-1.77E-06	5.14E-06	6.74E-07
C00760	5.08E-06	-6.87E-07	-1.24E-08	-3.67E-07	4.13E-07	-3.26E-07	5.87E-07	2.05E-06
C03373	5.04E-06	-2.01E-06	-5.69E-06	-1.12E-06	3.63E-07	1.43E-06	7.60E-06	-3.26E-06
C18902	5.02E-06	9.38E-07	-4.80E-07	-2.48E-06	-1.41E-07	6.45E-07	4.31E-06	-6.62E-07
C03838	5.00E-06	-5.31E-06	8.14E-06	2.93E-06	4.82E-06	-1.33E-05	-5.39E-06	-6.41E-06
C14151	4.69E-06	-1.92E-06	-1.11E-06	4.37E-06	1.30E-08	-1.40E-06	6.37E-06	2.05E-06
C02153	4.55E-06	5.26E-06	3.43E-06	3.86E-07	-1.00E-05	2.52E-06	2.12E-06	-2.68E-06
C21084	4.50E-06	8.40E-08	2.39E-06	-6.09E-07	8.59E-07	-1.75E-06	2.31E-06	-3.38E-06
C08604	4.48E-06	-1.07E-06	2.97E-07	3.25E-07	5.07E-07	1.03E-06	-1.62E-06	-7.87E-07
C02693	4.46E-06	-6.71E-07	-4.15E-06	3.65E-07	6.78E-07	3.83E-06	1.36E-06	-7.87E-06
C06056	4.44E-06	8.17E-06	2.57E-06	-2.92E-06	5.02E-06	2.17E-06	-2.22E-06	-8.65E-07
C05841	4.26E-06	7.48E-07	3.07E-06	4.47E-06	4.66E-08	-2.44E-06	5.15E-06	4.20E-06
C04181	4.16E-06	2.70E-06	6.52E-06	-6.80E-07	-4.69E-06	3.14E-06	2.98E-06	2.31E-06
C09826	4.03E-06	-4.22E-06	-5.14E-06	4.41E-06	-1.16E-06	-4.28E-06	9.82E-06	-1.86E-06
G00004	3.72E-06	-7.44E-06	-7.58E-06	-1.60E-06	9.90E-06	-7.64E-06	1.87E-06	-5.74E-06
C00559	3.70E-06	1.15E-06	3.43E-06	1.43E-06	-1.38E-06	1.41E-06	3.26E-06	4.86E-07
C00966	3.66E-06	1.72E-06	1.64E-06	-1.89E-06	2.71E-06	2.01E-07	2.44E-06	-4.51E-06
C08814	3.63E-06	-8.77E-08	-1.15E-07	1.21E-06	-9.09E-07	1.22E-06	1.12E-06	-4.01E-07
C02483	3.60E-06	-4.24E-06	-4.73E-07	-5.38E-07	-2.82E-07	2.86E-07	5.98E-06	1.35E-06
C00881	3.47E-06	-3.16E-06	4.75E-07	-9.25E-07	1.82E-07	8.57E-07	6.94E-07	-2.86E-06
C13431	3.21E-06	7.70E-07	1.74E-06	1.19E-06	1.11E-06	-2.31E-06	1.19E-06	-1.04E-06
C01189	3.17E-06	4.51E-06	4.59E-06	-9.60E-07	3.25E-07	-1.69E-07	3.35E-06	2.15E-07
C00630	3.15E-06	-6.96E-07	-3.26E-06	1.78E-06	-1.54E-06	1.50E-06	2.79E-06	-3.73E-06
C11860	3.13E-06	-1.34E-06	1.18E-06	3.51E-06	-3.11E-06	-3.00E-06	6.46E-06	-1.68E-06
C11174	3.11E-06	1.40E-06	-4.73E-06	1.96E-06	3.87E-06	-2.11E-06	1.37E-06	-3.43E-06
C05909	3.00E-06	-2.56E-07	-1.08E-06	-1.12E-06	2.08E-06	-1.35E-06	-1.67E-06	-3.65E-08
C01181	2.95E-06	8.60E-07	-3.78E-07	3.15E-06	2.01E-06	1.38E-06	1.41E-06	2.78E-07
C00555	2.92E-06	-2.70E-06	-2.41E-06	3.46E-07	-6.17E-07	-3.54E-06	2.10E-06	-1.97E-07
C01494	2.86E-06	-2.92E-06	5.72E-08	-2.43E-06	1.48E-06	-1.89E-06	8.34E-07	-8.77E-07
C14152	2.86E-06	-4.76E-06	6.08E-07	-4.11E-07	-1.39E-06	3.64E-06	5.76E-06	4.50E-06
C16331	2.85E-06	-2.88E-06	-9.08E-07	-3.10E-07	2.37E-06	-2.88E-06	-1.14E-06	-1.49E-06
C05638	2.77E-06	2.39E-06	2.64E-06	-2.09E-06	3.22E-06	2.08E-06	-5.52E-07	-5.53E-06
C17251	2.75E-06	2.44E-06	-9.06E-06	7.59E-06	-4.05E-06	-5.05E-06	-1.38E-05	1.34E-05
C16321	2.73E-06	9.59E-07	7.82E-07	-6.33E-07	1.45E-06	-4.65E-07	3.76E-07	1.01E-06
C03479	2.68E-06	2.08E-06	7.95E-07	7.33E-07	4.54E-06	2.67E-07	2.14E-06	3.20E-06
C15786	2.63E-06	4.98E-06	1.15E-06	-3.13E-06	2.56E-06	1.77E-06	-9.79E-07	1.65E-06
C02035	2.63E-06	2.78E-06	1.05E-06	2.21E-06	-7.23E-07	-2.81E-06	-4.42E-06	1.05E-06
C00206	2.60E-06	5.27E-07	1.66E-07	3.48E-07	-2.90E-08	-4.15E-07	2.20E-07	6.79E-07
C00006	2.59E-06	9.12E-06	2.54E-06	-5.18E-06	4.12E-06	9.59E-07	1.67E-06	-2.69E-06
C20489	2.54E-06	9.86E-07	3.63E-06	1.70E-06	-2.63E-06	1.94E-06	3.77E-06	-1.74E-08
C19873	2.52E-06	8.40E-07	-4.94E-06	7.07E-06	4.97E-07	1.43E-06	1.53E-06	-1.63E-06
C03845	2.47E-06	2.24E-06	1.92E-06	-2.19E-06	4.59E-07	-4.94E-10	2.80E-06	-3.13E-07
C16540	2.46E-06	-1.87E-07	-3.63E-08	-1.16E-07	-1.78E-07	2.05E-07	4.86E-07	1.50E-06
C01092	2.46E-06	-4.11E-06	-2.49E-06	5.76E-07	-1.50E-06	-3.04E-06	4.37E-06	-3.20E-07
C06000	2.40E-06	-3.24E-06	-2.07E-06	2.20E-06	4.31E-07	-2.52E-06	-7.19E-08	1.25E-06
C00016	2.40E-06	-3.24E-06	-2.07E-06	2.20E-06	4.31E-07	-2.52E-06	-7.19E-08	1.25E-06
C01144	2.29E-06	-3.30E-06	-2.14E-06	2.21E-06	3.69E-07	-2.50E-06	-7.54E-08	1.23E-06
C00504	2.18E-06	-4.79E-07	1.25E-06	-7.23E-07	1.54E-07	-2.05E-06	2.90E-06	8.83E-07
C02249	2.16E-06	-2.21E-06	7.31E-07	-7.02E-07	7.16E-07	5.01E-07	1.40E-06	-1.47E-06
C00378	2.13E-06	-1.12E-06	1.02E-06	-9.46E-07	-2.99E-07	1.48E-06	-9.51E-08	-4.65E-07
C00122	2.00E-06	1.40E-06	-1.76E-06	1.24E-06	1.63E-06	-1.17E-06	2.26E-06	2.33E-06
C09684	1.96E-06	1.36E-06	7.71E-07	8.53E-08	1.43E-06	5.77E-07	-4.88E-08	-6.77E-07
C00843	1.95E-06	-4.09E-09	1.27E-06	-5.95E-08	-1.48E-07	-5.82E-07	2.26E-06	8.95E-07
C00114	1.87E-06	5.68E-07	1.53E-06	-1.03E-08	-2.06E-06	3.20E-07	3.37E-07	8.59E-07
C15803	1.84E-06	-4.83E-06	-1.31E-06	2.44E-06	-4.07E-06	-3.69E-07	2.09E-06	-1.78E-06
C20724	1.83E-06	2.90E-06	1.37E-06	1.79E-06	-9.43E-07	2.57E-06	4.15E-07	-1.08E-06
C01081	1.82E-06	2.20E-06	3.20E-06	-2.47E-06	5.77E-07	-2.78E-07	9.87E-07	-2.87E-07
C19740	1.81E-06	9.71E-07	2.62E-07	-6.92E-07	1.95E-06	-7.05E-07	4.79E-07	-1.20E-06
C01102	1.75E-06	-9.93E-07	-1.77E-06	1.97E-06	-7.34E-07	-2.14E-06	1.39E-06	4.03E-07
C06118	1.74E-06	-1.76E-07	3.05E-07	-4.70E-07	-2.27E-06	3.26E-07	-7.09E-07	5.08E-07
C00170	1.74E-06	7.43E-06	7.47E-06	-2.42E-07	4.69E-06	3.75E-06	3.94E-06	4.52E-06
C16332	1.71E-06	-1.92E-06	1.16E-07	-6.90E-07	-1.11E-07	5.22E-07	-8.65E-07	-1.06E-06
C00032	1.67E-06	-1.22E-06	-5.95E-07	-1.88E-07	-1.21E-06	5.79E-07	-8.47E-07	-1.31E-07
C06094	1.66E-06	5.16E-07	4.12E-07	-1.74E-07	-3.23E-06	5.90E-07	1.15E-06	-9.53E-07
C01246	1.62E-06	1.95E-06	-2.08E-06	1.95E-06	2.47E-08	2.85E-06	1.33E-07	4.28E-07
C01674	1.61E-06	2.19E-07	9.38E-07	6.36E-07	9.79E-08	-2.93E-08	-1.05E-06	1.20E-06
C05528	1.60E-06	-2.88E-07	-2.12E-06	7.13E-07	1.77E-06	-2.07E-06	2.66E-06	-4.05E-07
C08813	1.59E-06	8.86E-07	3.68E-06	-1.24E-06	-4.61E-06	1.69E-06	2.75E-06	-5.47E-07
C00844	1.59E-06	-1.82E-06	1.81E-06	-3.96E-06	-3.25E-06	1.80E-06	3.82E-06	-1.14E-06
G13074	1.58E-06	-1.58E-06	-1.37E-05	-9.98E-07	6.42E-06	-3.80E-06	1.33E-06	-3.01E-06
C05908	1.54E-06	-2.10E-06	-4.10E-07	1.21E-06	-2.07E-06	8.07E-07	-7.41E-07	-1.65E-06
C01594	1.54E-06	-9.44E-08	9.87E-08	6.67E-07	2.12E-08	-5.41E-07	-2.71E-07	4.39E-07
C15883	1.49E-06	-5.24E-06	-9.31E-07	-1.35E-06	-7.38E-08	2.26E-06	6.63E-06	2.04E-06
C01617	1.48E-06	-1.87E-06	-1.27E-06	-2.71E-06	1.21E-06	-1.73E-06	6.14E-07	-1.49E-06
C00882	1.47E-06	-1.17E-07	-1.28E-06	2.34E-06	-6.64E-07	-5.13E-08	1.81E-06	-1.04E-06
C01533	1.43E-06	1.75E-06	3.13E-06	1.49E-06	-7.37E-06	1.47E-06	1.45E-06	-1.01E-07
C03427	1.36E-06	-1.20E-06	-1.36E-06	1.81E-06	3.53E-06	-2.67E-07	-3.96E-07	-7.99E-07
C14153	1.35E-06	6.59E-08	2.68E-07	5.66E-07	-8.02E-07	8.00E-07	4.82E-07	4.27E-08
C16361	1.35E-06	-3.42E-07	-9.52E-10	-3.35E-07	2.53E-07	-6.42E-08	-4.39E-07	3.77E-07
C05837	1.27E-06	3.81E-08	-5.21E-06	-1.50E-06	3.47E-06	-4.43E-06	-9.51E-07	-4.17E-06
C16334	1.25E-06	-6.86E-07	-1.11E-07	-2.02E-07	4.36E-07	5.94E-08	-3.76E-07	-1.13E-06
C00721	1.24E-06	-7.13E-07	-2.10E-06	-8.72E-07	-2.07E-06	-4.54E-07	-8.52E-07	1.52E-06
C16356	1.22E-06	-6.41E-06	-5.43E-06	-2.31E-06	3.00E-06	6.23E-07	1.16E-06	4.11E-06
C05265	1.18E-06	-1.49E-06	9.67E-07	-3.49E-07	6.68E-08	-2.67E-07	-1.99E-06	8.44E-07
C02631	1.13E-06	-7.73E-07	2.68E-07	-9.09E-08	5.85E-08	1.57E-08	-3.97E-07	4.92E-07
C01750	1.10E-06	-8.90E-08	-2.83E-07	-2.58E-06	2.92E-07	-7.89E-07	-1.02E-06	-7.32E-07
C16814	1.10E-06	2.29E-06	2.38E-07	2.42E-07	-3.21E-07	7.46E-08	1.79E-06	-2.50E-06
C04405	1.10E-06	-1.34E-06	-1.01E-06	1.95E-06	-1.29E-06	-1.24E-07	8.78E-08	-1.20E-06
C05998	1.10E-06	-1.34E-06	-1.01E-06	1.95E-06	-1.29E-06	-1.24E-07	8.78E-08	-1.20E-06
C08725	1.09E-06	-3.11E-08	4.03E-07	1.34E-07	-1.04E-06	9.55E-08	-1.67E-06	5.41E-07
C02492	1.09E-06	6.84E-07	9.49E-07	-1.79E-06	2.16E-08	-2.64E-07	-1.65E-06	5.01E-07
C14463	1.05E-06	1.37E-06	1.74E-06	-1.37E-06	2.32E-06	7.60E-07	3.37E-06	-4.26E-06
C04501	1.05E-06	2.57E-07	6.96E-07	-1.46E-06	1.41E-06	-3.47E-07	-1.70E-07	-7.43E-07
C11393	1.03E-06	-1.09E-06	1.36E-06	4.00E-07	-8.82E-07	6.72E-07	1.61E-06	2.48E-08
C19863	1.03E-06	-7.30E-07	-2.24E-06	1.50E-06	-3.48E-07	8.41E-07	-1.82E-06	9.40E-07
C05768	1.02E-06	4.09E-06	-2.85E-06	-6.91E-07	1.61E-06	3.39E-06	-4.02E-06	-3.64E-07
C00136	1.01E-06	-2.41E-06	-1.33E-06	-8.06E-08	-1.19E-06	-1.46E-06	9.79E-07	-7.99E-07
C04079	1.00E-06	-1.37E-06	-3.65E-07	4.79E-07	3.50E-07	2.41E-07	-4.55E-07	-7.89E-07
C16911	1.00E-06	-1.60E-07	5.93E-09	6.23E-07	-4.77E-07	-1.93E-07	1.17E-06	-1.79E-07
C00345	9.90E-07	1.40E-06	1.28E-06	1.95E-06	-4.58E-06	3.11E-07	2.16E-07	-9.17E-08
C15802	9.85E-07	1.73E-06	-1.67E-06	1.56E-06	-4.53E-07	1.14E-06	4.79E-07	-2.34E-06
C01040	9.80E-07	-5.34E-07	-1.26E-07	1.02E-07	-4.82E-07	-3.71E-07	-8.45E-07	6.86E-07
C00163	9.67E-07	1.09E-06	2.13E-06	6.13E-07	4.07E-07	-1.11E-06	5.22E-07	2.15E-07
C03506	9.67E-07	1.09E-06	2.13E-06	6.13E-07	4.07E-07	-1.11E-06	5.22E-07	2.15E-07
C06547	9.67E-07	1.09E-06	2.13E-06	6.13E-07	4.07E-07	-1.11E-06	5.22E-07	2.15E-07
C02139	9.61E-07	-1.22E-06	4.20E-07	8.13E-07	7.51E-08	-3.07E-07	-4.79E-07	4.06E-07
C11829	9.61E-07	-1.22E-06	4.20E-07	8.13E-07	7.51E-08	-3.07E-07	-4.79E-07	4.06E-07
C00310	9.42E-07	-3.35E-07	3.25E-06	-1.71E-06	-2.40E-07	-1.53E-06	-2.18E-06	1.77E-06
C03406	9.28E-07	1.72E-07	-1.40E-06	1.23E-07	-5.63E-07	2.61E-06	1.10E-06	3.45E-06
C04640	8.81E-07	9.11E-08	-1.97E-06	-3.37E-06	-6.42E-06	7.32E-07	-2.64E-06	-2.23E-06
C00828	8.72E-07	1.04E-06	3.54E-06	-3.24E-07	-6.04E-06	4.02E-06	5.86E-06	-2.16E-06
C09827	8.40E-07	-1.73E-07	-3.66E-07	2.84E-07	2.66E-07	-2.45E-07	-5.03E-07	3.54E-07
C11947	8.29E-07	-1.46E-06	1.50E-07	-8.31E-07	-1.21E-07	3.53E-07	-1.52E-06	7.75E-07
C03078	8.28E-07	-7.05E-07	-6.34E-07	-8.17E-07	-1.23E-06	1.91E-07	5.17E-07	-4.99E-07
C00255	8.21E-07	-6.07E-07	-4.02E-07	-2.79E-07	1.54E-07	-2.05E-07	-5.31E-07	4.64E-07
C00118	7.93E-07	-2.66E-07	-2.13E-06	7.06E-07	1.94E-07	4.07E-06	3.19E-06	4.59E-06
C00601	7.86E-07	-4.18E-07	-2.35E-07	2.31E-07	6.62E-07	-1.33E-07	-9.33E-07	2.40E-07
C12204	7.45E-07	-1.90E-06	4.14E-07	-1.35E-06	-1.32E-06	1.12E-06	1.82E-06	-5.48E-07
C16426	7.38E-07	-8.21E-07	-1.93E-07	1.27E-06	-1.27E-06	-7.74E-07	4.94E-07	1.60E-07
C15794	7.35E-07	-5.85E-07	-3.62E-07	2.62E-07	-5.35E-07	-2.06E-07	3.56E-07	-1.93E-07
C17733	7.35E-07	-5.85E-07	-3.62E-07	2.62E-07	-5.35E-07	-2.06E-07	3.56E-07	-1.93E-07
C04498	7.21E-07	1.80E-06	3.21E-06	-4.52E-07	-4.75E-07	1.69E-06	-1.08E-06	-3.48E-07
C17254	7.14E-07	-7.01E-07	-1.65E-06	2.89E-06	1.27E-06	2.25E-08	-1.36E-06	1.28E-06
C17735	7.07E-07	-5.76E-07	-3.63E-07	2.62E-07	-5.35E-07	-1.97E-07	3.54E-07	-1.96E-07
C19828	6.99E-07	-6.91E-07	-1.75E-06	1.93E-06	-2.78E-07	7.04E-07	-1.66E-06	7.41E-07
C00643	6.84E-07	2.50E-08	-4.88E-07	1.29E-06	-1.83E-07	1.14E-07	-4.38E-07	9.96E-08
C00155	6.83E-07	-9.91E-07	-3.27E-06	2.36E-06	-8.51E-07	-1.30E-06	3.72E-07	5.68E-07
C03263	6.80E-07	3.06E-06	1.18E-06	-2.38E-06	2.01E-06	2.56E-06	-6.51E-06	1.82E-06
C06082	6.68E-07	3.19E-07	4.40E-07	-6.60E-07	-2.32E-07	-2.80E-07	1.18E-07	3.78E-07
C11512	6.56E-07	2.76E-06	3.61E-06	-4.60E-06	-2.14E-07	5.57E-06	-1.45E-06	4.59E-06
C00234	6.55E-07	-1.32E-06	-1.40E-06	2.50E-06	1.67E-06	1.69E-07	-9.88E-07	1.01E-06
C04734	6.49E-07	7.09E-06	-1.28E-07	2.39E-06	8.82E-07	-7.41E-07	-4.61E-06	7.15E-06
C00492	6.43E-07	-2.14E-07	-1.85E-06	-5.25E-07	-8.70E-07	-4.62E-07	-1.17E-06	2.22E-06
C20258	6.39E-07	-1.61E-07	-6.06E-07	4.99E-07	4.03E-08	5.88E-07	9.90E-08	-3.82E-07
C05905	6.18E-07	1.29E-06	2.31E-06	8.30E-07	5.32E-07	-1.14E-06	7.82E-07	1.40E-07
C17221	6.15E-07	-1.79E-06	3.91E-07	-7.78E-07	-1.38E-06	3.06E-08	1.89E-06	-5.19E-07
C13309	5.96E-07	-1.28E-06	-1.63E-06	3.26E-07	-1.60E-08	-2.89E-06	1.23E-06	1.64E-06
C15795	5.84E-07	-3.73E-06	-3.25E-07	-2.39E-06	7.92E-08	9.52E-07	2.32E-06	1.89E-06
C15797	5.84E-07	-3.73E-06	-3.25E-07	-2.39E-06	7.92E-08	9.52E-07	2.32E-06	1.89E-06
C21015	5.57E-07	-1.80E-07	-6.74E-08	-3.56E-07	-9.86E-07	1.32E-07	-1.27E-06	4.64E-07
C15781	5.56E-07	1.86E-06	8.66E-07	-1.28E-06	2.75E-07	4.34E-07	3.76E-07	2.49E-07
C05273	5.54E-07	-3.08E-07	9.32E-08	3.71E-08	1.94E-07	5.04E-08	-1.53E-08	2.84E-07
C03492	5.46E-07	1.10E-07	8.92E-07	-1.75E-07	2.65E-07	3.35E-07	-7.84E-07	-1.67E-06
C00152	5.45E-07	-3.97E-08	1.75E-07	2.16E-08	-2.99E-07	2.34E-08	3.52E-07	-1.91E-10
C08491	5.40E-07	-7.93E-07	3.47E-08	-1.66E-06	4.51E-07	-2.78E-07	-1.06E-06	6.96E-07
C15782	5.15E-07	8.28E-07	-3.16E-07	1.84E-07	9.03E-07	-2.87E-07	2.17E-07	-5.83E-07
C03090	5.12E-07	-1.58E-06	-6.74E-07	-1.23E-06	-2.59E-06	7.33E-07	-2.03E-06	-5.97E-07
C00168	5.01E-07	1.24E-06	1.30E-06	2.75E-07	-1.07E-06	2.13E-06	-2.34E-07	7.81E-08
C01035	4.82E-07	-4.20E-07	-4.38E-08	4.90E-07	-6.61E-07	-9.74E-09	8.53E-07	-6.68E-07
C00109	4.71E-07	5.91E-07	-4.63E-07	-6.92E-07	-6.38E-07	5.53E-07	1.08E-06	-6.58E-07
C18239	4.64E-07	-1.75E-07	-8.29E-07	-2.42E-07	3.59E-07	-2.06E-07	-1.72E-07	-8.10E-07
C05442	4.61E-07	6.41E-07	2.81E-07	-3.39E-07	3.93E-07	-1.25E-06	1.53E-07	-1.87E-06
C20690	4.50E-07	-1.11E-07	-1.92E-06	-1.44E-06	-6.93E-08	9.68E-07	-1.68E-07	-3.83E-07
C08830	4.48E-07	-2.47E-08	-1.52E-07	7.02E-07	6.55E-07	-3.94E-07	-2.23E-07	-7.52E-07
C00449	4.47E-07	4.10E-07	5.25E-07	3.49E-07	-4.42E-07	8.86E-07	-9.71E-07	6.33E-07
C08821	4.45E-07	1.02E-06	-2.17E-07	2.05E-07	6.09E-07	1.03E-07	3.90E-07	-3.14E-07
C02325	4.42E-07	1.44E-07	5.80E-07	8.39E-08	8.13E-09	-5.54E-08	-4.46E-07	9.58E-07
C06196	4.40E-07	2.45E-07	1.85E-07	-3.52E-08	4.94E-07	-1.66E-07	-3.02E-07	1.44E-07
C15793	4.39E-07	-5.77E-08	-5.80E-07	-5.58E-07	4.94E-08	5.68E-07	5.04E-07	4.46E-07
C17622	4.38E-07	5.09E-07	1.00E-07	-4.55E-07	2.58E-07	4.29E-08	5.51E-07	7.51E-07
C11865	4.32E-07	7.99E-07	3.32E-07	-4.78E-07	6.71E-07	2.16E-07	7.99E-07	1.30E-06
C00705	4.32E-07	3.66E-07	5.75E-08	-4.48E-07	-1.23E-06	1.02E-06	6.99E-07	2.72E-07
C01300	4.27E-07	-3.38E-07	-1.54E-07	-2.73E-07	5.56E-08	1.61E-07	5.36E-08	5.04E-08
C15776	4.22E-07	7.87E-07	-3.73E-07	-2.64E-07	2.68E-07	-4.20E-07	2.70E-07	-7.90E-07
C16252	4.19E-07	-2.40E-07	5.99E-09	-5.10E-07	-5.86E-07	-1.90E-07	-1.33E-06	6.62E-07
C17216	4.15E-07	4.84E-07	9.63E-08	4.53E-07	1.66E-07	-4.99E-07	-3.61E-07	1.98E-07
C05108	4.01E-07	6.87E-07	2.01E-07	-3.18E-07	3.97E-07	-1.25E-06	8.58E-08	-1.85E-06
C00859	3.98E-07	7.16E-07	7.12E-07	5.64E-07	-1.05E-07	-1.65E-07	1.04E-06	2.49E-07
C05576	3.96E-07	-1.93E-06	-3.65E-07	9.75E-07	1.16E-06	-7.75E-07	-1.25E-06	-1.23E-06
C01126	3.91E-07	-1.39E-07	3.63E-07	1.94E-07	-7.51E-08	2.42E-07	7.89E-08	-4.58E-07
C10945	3.85E-07	-1.16E-07	1.88E-07	2.83E-07	-9.78E-07	1.03E-07	-8.53E-07	4.73E-07
G10617	3.80E-07	1.83E-07	-1.15E-08	1.45E-07	-3.91E-07	2.91E-07	-1.47E-07	3.54E-07
C02477	3.77E-07	2.65E-06	3.16E-07	-5.53E-07	2.14E-06	-4.28E-07	-5.26E-07	-4.96E-07
C08592	3.74E-07	1.23E-06	9.19E-07	-7.96E-07	7.69E-07	2.08E-06	-5.91E-07	-1.31E-06
C06081	3.74E-07	-1.85E-07	-3.27E-07	1.07E-07	5.50E-08	-1.71E-07	-6.10E-08	-8.05E-07
C02273	3.68E-07	2.70E-07	-1.72E-07	-1.47E-06	1.21E-06	-5.50E-07	2.06E-06	-5.53E-07
C00493	3.45E-07	-1.49E-06	2.73E-06	-1.72E-06	-1.17E-06	-3.14E-07	1.77E-06	-7.00E-06
C00385	3.44E-07	4.53E-07	-8.43E-07	1.19E-06	2.01E-07	7.09E-07	4.54E-07	-7.48E-07
C00259	3.41E-07	2.21E-07	2.89E-06	1.32E-06	-2.27E-07	-4.12E-07	-1.22E-07	8.19E-07
C00353	3.37E-07	9.56E-07	2.38E-07	9.87E-07	-1.74E-06	-6.39E-07	-8.30E-07	6.30E-07
C05266	3.31E-07	-2.31E-06	-1.64E-06	-1.09E-06	-2.29E-07	1.88E-07	-5.45E-07	-7.85E-07
C00417	3.29E-07	6.74E-07	4.25E-07	-3.18E-06	-7.15E-07	2.53E-06	-3.16E-07	-1.03E-06
C00445	3.27E-07	-6.09E-07	-2.43E-07	-8.22E-08	-3.80E-07	-4.11E-08	-1.70E-07	-8.68E-08
C00332	3.26E-07	-1.56E-06	1.47E-07	1.65E-07	-1.76E-06	9.33E-07	9.86E-07	-8.03E-07
C16541	3.26E-07	-3.15E-07	2.33E-07	-1.56E-07	3.31E-07	-1.28E-07	2.76E-07	-5.00E-08
C02947	3.17E-07	1.37E-06	1.48E-06	7.34E-07	9.24E-08	-2.29E-07	-1.30E-07	-6.30E-08
C01100	3.15E-07	1.83E-07	5.09E-07	1.08E-07	2.61E-07	-9.16E-08	3.30E-07	2.31E-07
C00944	3.03E-07	-3.48E-07	-1.26E-07	4.08E-08	-2.39E-07	4.71E-08	9.43E-08	-1.00E-07
C11870	2.93E-07	-6.12E-07	-4.31E-07	-8.87E-07	-3.73E-07	4.16E-08	-2.32E-07	-7.12E-08
C06561	2.92E-07	2.20E-08	2.59E-07	1.05E-07	-9.12E-08	3.35E-07	-3.03E-07	1.94E-07
C00026	2.91E-07	1.65E-07	1.12E-07	4.65E-09	2.39E-07	3.88E-08	-1.66E-07	-1.30E-07
C11526	2.88E-07	-2.37E-06	-3.33E-06	-9.67E-07	1.25E-06	-2.09E-07	5.12E-07	-2.27E-06
C16322	2.82E-07	5.72E-07	1.11E-07	3.31E-07	-4.96E-07	-1.64E-09	2.46E-07	2.58E-07
C01789	2.80E-07	1.66E-06	1.62E-06	-6.74E-07	1.61E-06	1.57E-06	7.01E-07	2.86E-07
C01210	2.76E-07	-5.45E-07	2.52E-07	-5.83E-08	6.66E-07	-7.70E-07	2.37E-07	4.69E-07
C02166	2.75E-07	5.27E-08	-5.14E-07	-5.45E-07	-4.64E-08	-9.43E-08	-6.94E-07	-1.19E-07
C00621	2.72E-07	-5.33E-07	1.82E-07	1.23E-06	8.84E-07	-2.72E-07	9.85E-07	-1.67E-07
C00355	2.71E-07	-2.46E-07	2.78E-07	8.38E-08	7.98E-07	-6.24E-07	8.71E-07	-1.16E-06
C06114	2.68E-07	4.12E-06	5.33E-07	-1.48E-06	1.70E-06	1.40E-06	4.01E-07	1.02E-06
C00078	2.68E-07	-8.96E-08	-2.61E-06	-2.13E-06	-1.57E-08	-4.63E-08	7.83E-07	-9.78E-07
C00921	2.59E-07	7.28E-07	1.58E-07	6.23E-07	-8.87E-08	1.06E-07	-6.15E-08	4.05E-07
C22116	2.53E-07	-1.30E-07	-3.34E-07	-4.16E-07	-8.21E-08	3.23E-07	2.16E-07	3.62E-08
C00357	2.44E-07	5.92E-08	3.64E-07	-3.53E-07	4.96E-07	-1.53E-07	-1.07E-06	-1.21E-07
C20345	2.43E-07	-1.32E-06	-2.06E-07	-4.32E-07	-1.57E-06	1.10E-06	2.41E-06	-1.76E-06
C16519	2.42E-07	-5.18E-07	5.20E-08	-4.44E-07	-2.05E-07	-1.04E-08	3.94E-07	-2.79E-07
C19715	2.40E-07	2.16E-07	-3.06E-07	2.63E-07	2.67E-07	-9.04E-07	4.15E-07	-2.11E-07
C16516	2.38E-07	1.16E-07	-4.25E-07	2.57E-07	-1.10E-07	3.98E-07	2.46E-07	2.24E-09
C17243	2.35E-07	-3.96E-07	-8.45E-08	4.20E-07	-2.01E-07	-1.64E-07	6.23E-08	-3.23E-07
C11924	2.31E-07	2.74E-07	1.79E-07	-3.12E-07	2.44E-07	2.26E-07	9.28E-08	4.94E-07
C05401	2.25E-07	-1.03E-07	2.23E-07	1.44E-07	5.38E-08	2.30E-07	1.95E-07	4.56E-07
G00093	2.25E-07	1.46E-06	-9.35E-07	5.27E-07	9.20E-07	6.59E-08	3.49E-07	5.91E-09
C08639	2.19E-07	2.16E-07	1.88E-07	-1.67E-07	5.21E-08	1.84E-07	4.13E-09	3.58E-07
C00166	1.94E-07	-5.96E-07	1.46E-07	-8.91E-08	-7.25E-07	3.82E-07	-4.84E-07	-4.63E-07
C01909	1.88E-07	1.84E-07	-1.75E-09	2.49E-08	-5.62E-08	-1.86E-07	1.59E-09	1.37E-07
C02906	1.77E-07	-2.78E-07	-6.92E-08	-1.83E-07	-3.82E-07	-2.33E-07	1.87E-07	7.93E-08
C01236	1.76E-07	-3.29E-07	-2.94E-07	-1.21E-07	1.26E-07	-1.85E-08	-1.58E-07	2.39E-07
C17232	1.74E-07	-2.20E-07	1.81E-07	2.26E-07	8.81E-08	-5.23E-07	1.69E-07	2.25E-07
C06096	1.71E-07	1.93E-08	6.91E-07	4.35E-07	-9.61E-07	-1.95E-07	8.83E-07	-1.26E-07
C05399	1.67E-07	-1.12E-07	-7.23E-08	3.19E-07	8.49E-08	9.40E-08	1.19E-07	2.97E-08
C00164	1.57E-07	2.40E-07	-9.96E-07	2.39E-07	4.55E-08	5.68E-07	2.33E-07	1.01E-06
C03972	1.49E-07	-5.91E-08	-2.60E-08	-2.11E-08	1.60E-08	-4.86E-08	-9.79E-08	8.02E-08
C05921	1.48E-07	-9.80E-09	-4.40E-10	-3.25E-08	1.77E-08	3.05E-08	6.80E-08	1.43E-07
C08325	1.39E-07	-1.07E-08	1.32E-08	2.15E-08	-8.93E-09	-6.04E-08	-8.92E-08	8.09E-08
C01137	1.38E-07	1.69E-07	2.78E-07	1.87E-07	-3.15E-07	2.78E-07	8.05E-07	-1.68E-07
C16430	1.36E-07	-6.95E-07	2.60E-08	-1.06E-06	-4.92E-06	6.11E-06	4.73E-06	-1.17E-06
C04272	1.32E-07	-5.52E-07	5.81E-07	1.64E-07	1.06E-06	-6.90E-07	-4.56E-07	5.75E-07
C02637	1.28E-07	4.99E-07	-5.16E-07	-1.27E-06	7.18E-07	-2.71E-06	-9.73E-07	-1.35E-06
C02612	1.26E-07	5.01E-08	2.49E-07	-7.68E-08	-2.50E-07	4.43E-07	2.34E-07	-1.43E-07
C17240	1.23E-07	-1.41E-07	7.15E-08	-1.45E-07	-2.31E-07	1.46E-07	1.51E-07	-7.02E-08
C05907	1.17E-07	-2.68E-08	2.87E-08	-2.57E-08	2.39E-08	-1.56E-08	-3.13E-08	4.68E-08
C05270	1.15E-07	-1.31E-08	3.24E-07	5.94E-08	-9.96E-08	4.64E-08	6.68E-08	1.07E-07
C08590	1.14E-07	3.41E-07	5.29E-07	-7.36E-07	-3.20E-07	1.30E-06	-1.51E-06	-2.74E-07
C03035	1.12E-07	-1.37E-08	-4.10E-09	-1.60E-08	1.38E-08	-2.99E-08	-3.33E-08	4.01E-08
C06074	1.11E-07	5.21E-08	9.11E-07	-1.87E-07	1.01E-06	1.83E-08	-1.72E-06	-7.79E-07
C11854	1.08E-07	-3.34E-06	-1.13E-06	-3.70E-06	1.08E-06	-3.16E-07	1.34E-06	-7.93E-07
C01069	1.08E-07	1.24E-07	-1.89E-07	3.80E-07	4.79E-07	1.83E-08	-4.01E-07	5.55E-07
C16162	1.07E-07	-1.22E-08	9.04E-09	-8.99E-10	1.16E-08	-2.29E-08	-3.42E-08	5.40E-08
C16448	1.06E-07	4.00E-08	-1.42E-07	-7.89E-08	-3.37E-07	-8.49E-08	8.81E-07	7.89E-08
C16251	1.01E-07	-2.89E-07	4.20E-06	8.35E-08	-1.06E-05	7.14E-06	6.25E-06	-3.28E-06
C00042	9.56E-08	-2.29E-07	-1.86E-07	5.87E-07	8.22E-08	-5.63E-08	-2.81E-07	1.59E-07
C00383	8.50E-08	-3.32E-07	1.62E-07	-5.90E-07	-3.14E-07	1.60E-07	-1.74E-07	-9.89E-07
C00121	8.17E-08	-2.36E-07	3.21E-06	-1.77E-08	4.52E-07	-3.96E-07	4.98E-07	1.33E-06
C05430	7.91E-08	-9.51E-07	-5.40E-07	-1.13E-06	-3.82E-07	6.81E-07	1.48E-07	-1.09E-06
C15857	7.91E-08	-9.51E-07	-5.40E-07	-1.13E-06	-3.82E-07	6.81E-07	1.48E-07	-1.09E-06
C19764	7.91E-08	-9.51E-07	-5.40E-07	-1.13E-06	-3.82E-07	6.81E-07	1.48E-07	-1.09E-06
C03648	7.54E-08	-6.78E-08	-2.31E-08	-6.83E-08	-7.47E-09	3.23E-08	-2.55E-08	2.85E-08
C17210	7.24E-08	-6.27E-07	-6.50E-07	-1.69E-07	1.79E-07	1.80E-08	-2.30E-07	4.16E-07
C00440	6.95E-08	-4.98E-07	-7.80E-07	1.55E-06	1.18E-06	-5.04E-07	-3.75E-07	1.58E-06
C00438	6.76E-08	2.82E-07	2.89E-07	-4.08E-07	4.24E-07	3.72E-07	-7.09E-07	2.20E-07
C00314	6.51E-08	3.90E-08	1.70E-07	3.31E-07	-4.27E-07	1.48E-07	-1.44E-07	-1.35E-07
C20692	6.33E-08	-8.20E-09	-3.46E-08	1.05E-07	1.45E-07	-2.39E-08	5.77E-08	-5.87E-08
C16518	6.27E-08	-1.56E-07	3.55E-07	2.88E-08	-3.52E-08	-3.66E-07	1.09E-07	-1.18E-06
C01801	6.05E-08	-5.40E-07	5.68E-07	1.84E-07	1.04E-06	-6.68E-07	-4.32E-07	5.53E-07
C21854	5.98E-08	4.33E-07	-8.80E-07	5.84E-07	1.67E-06	-4.78E-07	-2.18E-06	-3.24E-08
C00191	5.74E-08	1.02E-07	1.71E-07	1.74E-07	-4.17E-07	7.91E-08	7.65E-09	7.03E-08
C00072	5.56E-08	1.09E-07	1.52E-07	1.72E-07	-4.17E-07	7.45E-08	1.77E-08	9.85E-08
C00309	5.47E-08	2.02E-07	2.80E-06	1.37E-06	4.91E-07	-6.20E-07	-4.00E-08	8.57E-07
C08601	5.22E-08	2.29E-07	1.26E-07	-9.31E-08	2.26E-08	2.59E-08	-6.53E-08	-3.29E-08
C19757	4.87E-08	-1.36E-07	6.11E-08	-1.23E-07	-2.71E-07	2.15E-07	2.41E-07	-2.39E-07
C00245	4.59E-08	5.79E-08	-6.14E-08	-5.35E-08	2.50E-08	-4.12E-08	1.56E-07	-3.09E-07
C00509	4.44E-08	-1.44E-07	1.00E-07	2.67E-08	-2.59E-08	1.85E-07	-3.72E-08	1.50E-08
C15800	3.78E-08	-1.62E-08	-3.01E-07	-3.11E-08	2.03E-07	4.62E-07	-1.84E-07	-2.01E-07
C11946	3.48E-08	4.85E-07	7.42E-07	6.62E-07	-1.21E-06	4.63E-07	5.99E-08	3.90E-08
C08362	3.46E-08	6.42E-10	1.21E-07	7.48E-08	6.20E-08	2.01E-08	1.18E-07	3.11E-08
C05269	3.36E-08	-7.94E-07	1.44E-10	1.12E-06	2.05E-06	-7.80E-07	-1.35E-06	7.71E-07
C02050	3.31E-08	3.08E-06	-2.51E-06	1.28E-06	-2.50E-06	2.63E-06	4.44E-06	-4.66E-06
C11455	3.27E-08	9.69E-09	9.47E-09	1.50E-08	-1.73E-09	-3.25E-08	-1.44E-08	6.22E-09
C00811	2.67E-08	-7.80E-07	5.74E-08	-3.67E-07	-3.19E-07	4.21E-07	1.73E-07	-5.64E-07
C00327	2.57E-08	-1.96E-07	2.34E-07	2.39E-07	9.83E-08	-9.60E-08	8.34E-08	-1.10E-06
C10497	2.55E-08	-6.95E-08	-4.95E-07	-4.33E-07	-2.23E-08	1.78E-07	9.57E-08	-9.03E-08
C04672	2.37E-08	-1.38E-07	6.31E-07	5.83E-08	1.91E-07	3.42E-07	1.81E-07	-1.51E-08
C03175	2.32E-08	1.63E-07	3.22E-08	-1.81E-08	7.27E-08	-3.16E-08	9.77E-08	-2.55E-07
C15783	2.08E-08	-2.31E-08	-3.26E-09	1.57E-08	3.49E-08	-5.42E-08	-3.60E-08	3.88E-08
C00279	1.96E-08	-4.80E-07	-1.30E-06	-1.40E-06	-1.42E-07	-2.21E-07	2.15E-07	-1.06E-06
C11945	1.78E-08	-3.26E-07	-1.17E-07	1.25E-07	3.46E-08	3.05E-07	-1.45E-07	1.56E-08
C01802	1.74E-08	3.64E-08	9.85E-08	9.81E-08	-1.71E-08	-3.43E-08	8.10E-08	2.04E-08
C18218	1.69E-08	1.69E-07	3.47E-07	2.84E-07	-3.55E-07	8.08E-08	1.75E-07	-1.36E-07
C00441	1.37E-08	-1.62E-07	3.77E-08	1.18E-07	1.26E-08	2.46E-08	-7.97E-08	8.84E-08
C18156	1.18E-08	-2.19E-07	-1.15E-07	-3.49E-07	6.61E-08	3.14E-07	-7.68E-08	5.04E-07
C00049	1.12E-08	-5.94E-08	2.01E-08	8.96E-08	1.55E-09	6.10E-08	-2.50E-08	-7.76E-08
C02091	1.09E-08	-3.79E-08	2.21E-08	-3.18E-08	-2.00E-08	5.36E-08	9.68E-08	-1.61E-08
C03541	9.26E-09	-3.33E-07	-5.43E-07	-4.80E-07	-9.59E-08	3.62E-07	1.04E-07	-4.72E-08
C02041	8.11E-09	1.05E-06	8.82E-07	-7.62E-07	1.52E-06	6.88E-07	1.67E-06	2.14E-06
C16253	6.44E-09	1.94E-09	5.65E-08	-1.57E-07	2.58E-07	2.89E-07	1.01E-07	2.97E-07
C05984	5.50E-09	-1.47E-07	1.32E-08	9.78E-08	-1.59E-07	1.19E-08	5.11E-08	9.03E-08
C09614	4.64E-09	6.99E-08	2.96E-07	2.27E-07	-1.68E-07	5.16E-07	-2.82E-07	1.61E-07
C15791	4.29E-09	-3.33E-08	7.65E-08	-1.26E-07	-4.51E-08	-8.82E-09	-1.38E-08	-1.00E-08
C11873	4.17E-09	1.39E-07	-9.08E-07	-1.11E-07	-2.83E-07	1.90E-06	3.31E-08	1.52E-06
C17223	4.04E-09	-7.98E-08	-6.06E-09	-3.46E-08	-2.65E-08	1.11E-07	4.45E-08	2.20E-08
C17230	3.11E-09	-3.51E-07	-2.02E-07	-3.96E-07	-4.50E-09	4.35E-07	2.62E-07	1.24E-07
C00624	2.14E-09	3.10E-07	4.57E-07	4.96E-07	4.18E-07	-1.09E-07	-2.88E-07	6.03E-07
C05437	1.48E-09	1.28E-09	-1.15E-08	3.97E-09	-3.83E-09	2.46E-08	7.60E-09	2.69E-08
C04332	1.28E-09	2.12E-07	2.33E-07	3.54E-07	-4.20E-07	2.89E-07	7.91E-08	5.03E-07
C00130	5.08E-10	1.30E-08	-2.45E-08	4.39E-08	1.49E-08	5.27E-09	1.02E-08	-2.48E-09
C17237	-7.15E-10	-3.93E-08	2.82E-08	6.06E-08	5.75E-10	4.77E-08	6.20E-08	-2.52E-07
C11389	-7.72E-10	4.64E-07	2.00E-07	-7.14E-07	-3.02E-08	8.66E-08	-4.64E-07	1.22E-07
C05439	-8.75E-10	-1.50E-08	4.20E-08	-1.53E-08	-1.29E-08	-2.92E-08	-3.99E-10	2.50E-08
C06090	-1.05E-09	-3.50E-08	1.61E-08	9.09E-08	4.30E-08	3.15E-08	-2.22E-08	-7.38E-09
C11508	-1.93E-09	-9.07E-09	-1.07E-08	-3.89E-10	-6.38E-09	1.34E-08	-7.86E-10	2.64E-08
C05107	-2.17E-09	-8.51E-09	-1.22E-08	-1.98E-09	-9.50E-09	1.71E-08	-2.02E-09	2.67E-08
C00120	-2.28E-09	8.90E-08	2.21E-07	1.72E-07	1.57E-07	6.44E-09	2.37E-07	1.63E-07
C00470	-3.95E-09	-6.37E-08	3.15E-08	2.97E-08	-1.47E-07	6.50E-08	-2.22E-09	-1.44E-08
C17222	-4.25E-09	1.89E-08	-5.62E-08	8.32E-08	3.09E-08	1.38E-08	-2.60E-10	5.52E-09
C09727	-5.06E-09	2.43E-08	-6.34E-08	8.59E-08	2.56E-08	8.33E-09	1.09E-08	1.63E-09
C11039	-5.51E-09	-5.90E-08	-2.91E-07	-1.48E-07	5.02E-08	2.25E-08	1.75E-08	1.53E-07
C16358	-5.58E-09	-2.98E-07	-8.99E-08	2.12E-07	-2.26E-07	2.27E-08	-3.14E-07	2.70E-07
G00146	-5.82E-09	-1.52E-08	-1.32E-08	-2.69E-09	-4.78E-09	1.52E-08	-1.89E-09	3.58E-08
C01175	-6.36E-09	-4.96E-07	1.49E-06	9.07E-07	1.53E-07	-2.83E-07	1.05E-06	4.76E-07
C00570	-6.66E-09	-1.95E-07	-1.21E-07	-2.64E-07	3.12E-08	9.30E-08	1.43E-07	-9.23E-08
C17224	-7.20E-09	-2.07E-08	-5.00E-08	6.20E-08	2.73E-08	2.37E-08	9.19E-09	-9.90E-09
C08578	-7.76E-09	-1.74E-08	-4.42E-08	6.61E-08	2.75E-08	2.41E-08	2.34E-09	-4.24E-09
C09751	-8.00E-09	-1.67E-08	-4.39E-08	6.71E-08	2.73E-08	2.36E-08	3.31E-09	-5.66E-09
C09736	-8.55E-09	-8.07E-08	-4.30E-09	-3.95E-08	-2.33E-08	1.18E-07	3.08E-08	2.62E-08
C03742	-1.02E-08	-3.54E-08	2.39E-08	3.29E-08	-7.07E-08	-3.89E-08	2.30E-08	-2.87E-07
C00437	-1.25E-08	-3.78E-08	-2.57E-08	9.05E-09	-1.16E-08	-1.95E-07	-2.04E-07	-1.10E-07
C17244	-1.28E-08	5.29E-08	2.37E-08	5.69E-08	-7.44E-08	-1.92E-09	2.96E-09	2.92E-08
C09629	-1.35E-08	-6.97E-07	-4.69E-09	-1.19E-06	3.97E-07	3.32E-07	-1.91E-06	3.03E-07
C01233	-1.39E-08	-6.36E-09	1.90E-08	1.27E-08	4.57E-08	1.31E-08	6.01E-09	2.11E-08
C01079	-1.48E-08	-6.36E-08	-8.84E-08	-6.01E-08	-1.41E-09	2.63E-08	1.97E-09	-3.41E-09
G00002	-1.64E-08	8.49E-09	-2.44E-07	-3.50E-07	-3.20E-07	2.60E-07	1.31E-07	-2.50E-07
C13482	-1.78E-08	-9.04E-09	-2.27E-08	2.95E-08	6.37E-08	-1.28E-08	1.58E-08	4.10E-09
C03579	-1.84E-08	-5.29E-08	1.03E-07	3.76E-08	-1.01E-07	2.28E-07	-3.46E-07	6.51E-08
C05844	-1.95E-08	-1.42E-08	-4.28E-08	7.16E-08	3.09E-08	2.48E-08	9.87E-09	-7.13E-09
C01530	-1.97E-08	-4.00E-08	2.14E-08	7.83E-08	3.52E-08	4.82E-08	-8.48E-09	6.97E-08
C21016	-1.97E-08	1.26E-08	1.57E-08	2.97E-08	2.70E-08	-1.16E-08	3.43E-08	1.14E-08
C00606	-2.20E-08	3.76E-07	-2.43E-07	5.28E-07	6.02E-07	2.41E-07	-6.32E-07	9.08E-08
C00079	-2.36E-08	-2.20E-08	1.60E-08	3.86E-08	4.60E-08	1.17E-08	3.20E-09	2.71E-08
C00448	-2.49E-08	-9.51E-08	3.66E-08	-1.11E-07	7.57E-08	-1.41E-08	-2.62E-07	1.04E-07
C06002	-2.49E-08	1.48E-06	1.08E-07	-4.68E-07	3.91E-07	3.23E-07	-2.77E-08	-7.36E-07
C01477	-2.55E-08	-1.15E-07	5.75E-08	6.26E-09	-9.39E-08	8.73E-08	1.15E-08	-3.32E-08
C15787	-2.60E-08	-2.73E-07	3.23E-07	-5.59E-07	2.82E-07	-7.56E-07	7.73E-08	4.04E-07
C04145	-2.67E-08	-1.38E-07	1.07E-07	-7.38E-08	3.05E-09	4.64E-09	-5.30E-08	-3.44E-07
C00189	-2.81E-08	-9.37E-08	1.62E-07	5.35E-08	-5.66E-08	1.37E-07	1.39E-07	3.66E-08
C15976	-2.83E-08	6.89E-08	-4.12E-07	2.17E-07	-4.25E-08	6.12E-07	2.59E-07	8.04E-07
C14156	-2.84E-08	1.06E-07	1.01E-07	5.17E-07	1.78E-07	-6.37E-07	-5.10E-07	-3.15E-07
C16517	-2.88E-08	-1.54E-07	-2.41E-07	3.45E-07	-4.60E-08	-2.29E-07	-7.80E-08	2.06E-07
C01036	-2.89E-08	2.08E-06	-7.65E-07	-1.23E-06	1.06E-06	8.28E-07	7.46E-07	-2.50E-07
C15514	-3.01E-08	-3.11E-08	-3.10E-08	1.82E-08	3.32E-09	3.36E-08	3.20E-08	1.51E-08
C05623	-3.04E-08	2.18E-08	5.39E-08	1.04E-07	4.41E-08	4.91E-09	1.35E-07	-3.43E-08
C01115	-3.20E-08	-1.03E-09	7.82E-08	6.53E-08	5.56E-08	-2.39E-08	1.11E-08	6.51E-08
C02514	-3.36E-08	-3.83E-09	2.04E-08	3.42E-08	2.81E-08	5.37E-09	3.28E-08	-2.43E-08
C04302	-3.40E-08	-7.12E-08	-5.94E-08	8.35E-08	7.93E-08	1.98E-09	-2.48E-08	2.68E-08
C16310	-3.52E-08	4.73E-07	1.09E-07	-9.40E-08	2.64E-07	2.16E-07	-2.99E-08	1.68E-07
C17242	-3.55E-08	1.17E-07	4.02E-07	4.00E-07	-2.59E-07	1.33E-07	-1.47E-07	2.26E-07
C01302	-3.60E-08	-6.73E-08	-3.88E-08	1.03E-07	8.55E-08	-4.47E-09	-3.97E-08	3.42E-08
C00108	-3.77E-08	-4.10E-07	6.43E-07	2.41E-07	5.56E-07	-7.32E-07	-5.56E-07	1.48E-08
C04236	-3.83E-08	-1.65E-06	1.27E-06	-5.39E-07	-3.64E-07	5.57E-07	1.56E-06	-2.58E-06
C06098	-3.87E-08	2.26E-07	1.65E-07	-7.28E-08	-3.27E-08	7.72E-08	-1.70E-07	-7.90E-08
C10434	-3.97E-08	-5.73E-08	-1.46E-07	4.83E-08	-1.01E-07	3.03E-08	5.49E-08	7.41E-09
C00712	-4.09E-08	5.76E-08	8.83E-08	2.16E-07	2.43E-07	-2.20E-07	2.67E-07	3.37E-07
C04732	-4.12E-08	-5.34E-08	1.92E-08	5.02E-08	7.98E-08	3.98E-09	5.05E-09	4.40E-08
C00073	-4.47E-08	-2.80E-08	5.11E-08	5.73E-08	3.08E-08	-8.27E-08	-1.29E-08	-6.28E-08
C00144	-4.59E-08	-6.34E-08	-1.29E-08	3.11E-08	1.19E-07	4.82E-08	5.20E-08	-2.64E-08
C01943	-4.70E-08	-7.51E-07	-3.31E-06	-1.25E-07	-2.37E-06	3.12E-06	9.83E-07	6.52E-07
C15785	-4.90E-08	1.37E-06	2.92E-07	1.60E-07	8.56E-08	-2.04E-06	3.24E-07	3.87E-07
C01753	-5.34E-08	1.99E-07	1.61E-07	-2.08E-07	2.47E-07	6.35E-08	-4.43E-07	-8.29E-08
C00482	-5.38E-08	-1.76E-07	3.13E-09	1.22E-08	3.82E-08	6.68E-08	-4.75E-08	-2.18E-08
C08285	-5.61E-08	-1.33E-07	3.36E-07	1.65E-07	-2.55E-08	-8.86E-08	1.49E-07	-9.53E-07
C02591	-5.69E-08	-1.15E-09	-8.38E-08	1.04E-07	4.87E-08	1.86E-08	3.57E-08	1.00E-07
C13453	-5.69E-08	3.15E-08	5.44E-09	1.03E-07	4.63E-08	-4.02E-08	2.94E-08	2.31E-09
C16688	-5.99E-08	-2.42E-11	-3.02E-08	1.82E-07	8.39E-08	-3.45E-08	1.32E-08	8.48E-08
C00689	-6.01E-08	-1.22E-09	-2.45E-08	1.84E-07	8.37E-08	-3.87E-08	2.67E-08	6.80E-08
C00568	-6.39E-08	-8.56E-08	8.56E-07	8.97E-07	8.55E-07	-1.50E-06	-6.68E-07	-4.51E-07
C03461	-6.45E-08	-1.09E-07	-1.36E-07	1.43E-07	2.74E-07	-4.44E-07	-2.70E-07	-2.79E-07
C05267	-6.65E-08	-1.47E-07	2.03E-07	1.61E-07	2.32E-07	-4.54E-08	5.79E-08	5.07E-08
C00852	-6.66E-08	-6.99E-08	-1.57E-07	1.11E-07	-1.15E-08	4.23E-08	1.95E-08	1.41E-07
C00836	-6.70E-08	5.07E-08	1.54E-08	1.17E-07	2.14E-08	-1.17E-07	-8.64E-08	-8.09E-08
C04043	-6.70E-08	-5.46E-07	1.36E-06	9.15E-07	6.52E-07	-8.91E-07	-8.51E-07	-3.17E-07
C00794	-6.91E-08	5.13E-08	8.75E-08	9.27E-08	1.42E-07	-7.44E-08	1.18E-07	9.92E-08
C17241	-6.95E-08	-2.11E-07	-6.99E-08	5.35E-08	-8.10E-08	-5.10E-07	2.96E-09	2.12E-07
C05852	-7.17E-08	-5.45E-07	1.36E-06	9.18E-07	6.54E-07	-8.92E-07	-8.50E-07	-3.18E-07
C01134	-7.19E-08	1.79E-06	1.73E-07	-6.97E-07	6.79E-07	7.78E-08	1.10E-06	1.59E-06
C01571	-7.19E-08	-1.35E-07	3.73E-08	5.48E-08	3.55E-08	1.14E-08	2.24E-08	-1.03E-07
C00059	-7.27E-08	-1.43E-07	-2.22E-06	-5.79E-07	1.88E-06	-7.50E-07	6.74E-07	-2.83E-07
C01613	-7.42E-08	-7.68E-08	9.08E-08	7.98E-08	1.24E-07	-7.96E-09	4.23E-07	-1.14E-07
C15966	-7.72E-08	1.62E-07	3.19E-08	-7.83E-08	1.25E-07	-4.06E-08	-9.60E-08	1.56E-08
C00349	-7.84E-08	5.18E-07	-8.87E-07	8.10E-08	-1.87E-07	6.23E-07	3.51E-07	7.13E-07
C00666	-7.94E-08	4.51E-07	2.84E-07	-2.52E-07	9.01E-08	1.44E-07	-1.07E-06	-2.92E-07
C04691	-8.02E-08	-6.59E-08	-4.43E-08	-4.02E-08	7.02E-10	9.10E-08	-3.47E-10	-4.50E-08
C00047	-8.11E-08	3.38E-07	-9.85E-07	-1.52E-09	6.59E-07	-1.48E-07	-2.50E-08	-2.11E-07
C12137	-8.17E-08	3.33E-09	4.98E-08	1.72E-07	1.47E-07	-1.40E-07	1.77E-08	-2.00E-08
G10618	-8.23E-08	1.08E-06	-4.08E-07	-1.92E-06	5.64E-08	2.09E-06	-2.16E-07	-1.94E-08
C08591	-8.31E-08	-2.18E-08	3.07E-07	-5.13E-07	-1.12E-07	1.18E-07	2.91E-09	-7.35E-08
C15965	-8.37E-08	5.70E-07	3.45E-07	1.17E-07	-5.89E-07	9.98E-08	-1.03E-07	-4.44E-07
C03089	-8.61E-08	-3.69E-07	-3.30E-07	-4.41E-07	1.55E-07	-1.49E-07	1.57E-07	-2.14E-08
C05382	-8.90E-08	-7.60E-09	-1.81E-06	5.23E-07	2.02E-06	-5.15E-07	1.71E-06	-3.30E-06
C16312	-8.91E-08	-1.70E-07	-3.68E-07	-2.93E-07	-1.16E-07	3.25E-07	1.09E-07	9.25E-08
C00062	-9.22E-08	4.64E-07	2.44E-07	-4.93E-07	4.66E-07	4.01E-07	7.36E-07	1.19E-06
C01250	-9.54E-08	-5.67E-07	2.38E-07	-2.09E-08	-2.91E-08	-4.95E-07	4.04E-07	1.44E-07
C00181	-1.05E-07	2.37E-08	2.05E-06	7.58E-07	-6.02E-07	-7.84E-07	-6.07E-07	6.33E-07
C04525	-1.12E-07	1.97E-06	2.87E-07	-1.16E-07	1.17E-06	-1.30E-06	2.72E-08	3.92E-07
C04677	-1.13E-07	-1.98E-07	7.60E-09	-1.25E-07	3.85E-08	6.62E-08	3.98E-07	1.07E-07
C15796	-1.14E-07	-1.46E-07	1.18E-07	2.25E-07	3.72E-07	-6.50E-08	-2.36E-07	4.84E-07
C06425	-1.15E-07	9.90E-07	2.15E-07	6.73E-07	2.82E-07	-7.13E-07	-2.61E-07	5.27E-08
C06001	-1.20E-07	-1.21E-07	9.00E-08	2.79E-07	4.65E-08	-2.75E-08	2.65E-08	-3.70E-08
C15915	-1.25E-07	-9.15E-08	-3.44E-09	-2.12E-07	2.34E-07	5.55E-08	-4.48E-07	-1.15E-07
C19691	-1.27E-07	6.63E-07	7.35E-08	4.48E-08	1.02E-07	5.41E-10	1.08E-07	3.14E-07
C04582	-1.29E-07	-1.19E-07	-3.22E-07	-5.24E-08	1.88E-07	1.42E-07	-3.68E-07	1.59E-07
C17211	-1.29E-07	-2.02E-07	1.97E-08	7.99E-08	-9.14E-08	7.44E-08	-8.57E-09	-2.85E-07
C06093	-1.30E-07	1.22E-06	1.33E-06	1.39E-06	-2.69E-06	2.03E-06	6.38E-07	-1.58E-06
C05859	-1.30E-07	-1.61E-07	2.73E-07	6.59E-07	-3.97E-07	5.99E-07	-7.14E-08	-1.80E-06
C00295	-1.36E-07	-1.66E-06	-2.12E-06	3.07E-07	1.29E-06	-1.38E-06	-1.14E-06	9.20E-07
C00257	-1.41E-07	-4.18E-07	3.36E-07	-2.37E-07	3.52E-07	-3.08E-07	7.30E-07	-6.22E-08
C06178	-1.42E-07	-6.89E-07	-8.64E-07	-8.63E-08	7.98E-07	-2.80E-07	-2.95E-07	-1.06E-06
C00341	-1.46E-07	-1.20E-07	4.06E-07	3.71E-07	2.34E-07	-1.24E-08	5.05E-07	1.60E-07
C00302	-1.46E-07	-2.15E-07	-4.24E-09	-8.36E-08	4.56E-07	-1.09E-07	-2.10E-07	3.86E-07
C16353	-1.49E-07	-4.53E-07	-2.06E-07	-2.66E-08	1.86E-07	-1.66E-07	-1.11E-07	5.05E-08
C15777	-1.52E-07	1.00E-06	-4.26E-08	-2.84E-07	1.09E-07	-1.78E-06	1.68E-07	3.15E-07
C01197	-1.53E-07	-3.12E-07	3.39E-07	2.15E-07	2.45E-07	1.27E-07	4.10E-07	-9.00E-08
C19908	-1.54E-07	4.62E-07	-3.19E-07	3.95E-07	1.06E-07	1.65E-07	9.87E-07	-2.51E-06
C10107	-1.63E-07	-2.78E-07	4.58E-07	4.10E-07	3.46E-07	8.19E-08	6.93E-07	2.88E-07
C00637	-1.64E-07	1.35E-07	1.12E-06	4.11E-07	-1.26E-07	6.82E-07	4.27E-07	-7.14E-08
C04666	-1.65E-07	-6.13E-07	2.28E-07	2.14E-07	5.93E-07	-4.83E-07	-5.94E-07	6.84E-07
C05938	-1.69E-07	-9.07E-08	2.28E-07	2.53E-07	4.67E-07	-2.95E-07	4.70E-08	9.80E-08
C15790	-1.74E-07	2.16E-07	-1.22E-07	2.01E-08	1.86E-07	-7.82E-08	-4.37E-07	-4.70E-07
C04188	-1.75E-07	1.76E-07	-1.51E-09	-3.35E-07	1.70E-08	4.74E-07	-3.31E-08	-1.67E-07
C05512	-1.77E-07	-4.65E-07	2.77E-07	2.67E-07	2.42E-07	2.24E-07	4.90E-07	3.40E-07
C11874	-1.82E-07	6.46E-07	2.27E-06	-9.82E-07	-2.82E-07	1.80E-06	1.67E-06	-1.62E-06
C17249	-1.89E-07	-1.23E-06	-2.93E-07	-4.98E-07	6.25E-07	-1.69E-06	-1.21E-06	-1.15E-06
C00061	-1.94E-07	-9.42E-07	-9.81E-07	5.58E-07	1.25E-06	-1.34E-06	-1.15E-06	2.14E-06
C00415	-1.95E-07	-1.60E-07	1.73E-07	1.28E-07	2.28E-07	1.48E-07	3.24E-08	6.89E-08
C00232	-2.00E-07	2.87E-07	-1.06E-06	3.17E-07	-1.09E-08	6.23E-07	3.07E-07	9.12E-07
C17238	-2.00E-07	-3.69E-07	1.75E-08	-4.91E-08	3.70E-07	-7.59E-08	2.88E-07	-2.08E-07
C01061	-2.01E-07	1.10E-07	-3.03E-08	-8.78E-08	1.19E-07	-9.78E-08	-1.94E-07	2.75E-07
C05335	-2.07E-07	-8.67E-08	2.09E-07	5.07E-08	2.18E-07	-1.75E-07	-3.82E-07	-7.18E-08
C00233	-2.09E-07	3.63E-07	-2.87E-07	3.88E-07	7.73E-07	-5.46E-07	1.04E-06	-1.42E-06
C00199	-2.11E-07	-5.59E-08	-1.05E-07	-2.96E-07	8.31E-07	4.18E-07	-6.58E-07	-4.76E-08
C00620	-2.13E-07	-5.60E-08	-1.05E-07	-2.97E-07	8.32E-07	4.19E-07	-6.58E-07	-4.80E-08
C04823	-2.15E-07	-2.93E-07	-7.03E-07	1.36E-07	1.23E-07	-1.75E-07	-5.26E-07	-4.23E-08
C17231	-2.18E-07	-1.76E-08	-4.53E-07	-1.56E-07	2.21E-07	2.92E-07	-5.16E-08	-2.51E-07
C00423	-2.20E-07	-1.74E-07	-4.48E-07	3.60E-07	-2.36E-07	1.09E-06	1.11E-06	9.32E-07
C00818	-2.26E-07	-3.17E-07	4.87E-08	2.22E-07	-2.19E-07	8.61E-09	-1.23E-07	-4.60E-07
C00117	-2.29E-07	-1.61E-07	-2.41E-07	-4.09E-07	7.54E-07	6.71E-07	-7.18E-07	2.67E-07
C01103	-2.29E-07	-1.61E-07	-2.41E-07	-4.09E-07	7.54E-07	6.71E-07	-7.18E-07	2.67E-07
C03906	-2.29E-07	-1.61E-07	-2.41E-07	-4.09E-07	7.54E-07	6.71E-07	-7.18E-07	2.67E-07
C00231	-2.30E-07	-1.61E-07	-2.41E-07	-4.10E-07	7.55E-07	6.72E-07	-7.19E-07	2.67E-07
C04063	-2.36E-07	-1.23E-06	5.03E-07	7.32E-08	-4.77E-07	-1.70E-06	-1.38E-06	-2.73E-07
C19874	-2.41E-07	-6.36E-08	-1.99E-07	-3.34E-08	9.35E-08	8.05E-08	-4.00E-07	-1.05E-07
C00627	-2.41E-07	-5.00E-07	-3.67E-07	-5.67E-07	4.60E-07	-4.78E-07	-1.36E-07	-2.08E-07
C00463	-2.42E-07	-3.64E-07	-2.27E-07	-5.48E-08	2.24E-07	1.58E-07	-3.05E-07	1.35E-07
C01107	-2.45E-07	-3.05E-07	3.76E-07	-1.24E-07	-4.49E-07	4.85E-07	-6.35E-07	5.04E-08
C02593	-2.46E-07	-9.11E-08	4.25E-08	-3.06E-08	3.55E-08	1.75E-07	-2.23E-08	1.50E-07
C04411	-2.46E-07	-1.04E-06	5.39E-07	-1.32E-06	-8.73E-07	1.87E-06	-3.50E-06	2.21E-06
C20121	-2.50E-07	6.20E-07	2.11E-06	1.67E-06	9.57E-07	3.31E-07	2.23E-06	-5.71E-07
C01762	-2.52E-07	-1.43E-06	5.01E-08	-1.74E-07	-4.03E-07	-1.04E-06	7.27E-08	3.87E-07
C03242	-2.53E-07	-1.39E-06	-1.92E-07	8.08E-07	7.29E-07	-2.95E-07	-1.40E-06	-5.35E-07
C00311	-2.58E-07	-5.27E-07	1.69E-09	-1.97E-07	-1.48E-07	2.66E-07	2.25E-07	-3.65E-07
C01222	-2.67E-07	-4.29E-06	-2.64E-07	7.35E-07	-1.46E-06	7.54E-07	2.42E-06	2.91E-07
C02938	-2.68E-07	2.21E-07	-7.24E-07	-3.16E-08	6.36E-07	-9.54E-07	4.47E-08	-7.46E-08
C00553	-2.74E-07	-8.86E-08	-3.35E-07	4.96E-08	6.00E-08	-2.06E-07	-6.24E-07	3.11E-07
C15650	-2.76E-07	3.09E-07	-7.49E-08	-2.03E-07	2.30E-07	1.17E-07	-4.25E-07	-4.16E-08
C01179	-2.77E-07	2.88E-07	3.37E-07	1.71E-07	-2.07E-08	-1.56E-07	-1.31E-07	5.36E-07
C00169	-2.85E-07	2.09E-07	-2.97E-07	2.86E-07	-3.43E-07	4.99E-07	4.27E-07	-5.20E-07
C01185	-2.91E-07	-8.39E-08	5.32E-07	3.64E-07	2.38E-07	1.13E-07	7.58E-07	1.21E-07
C05770	-2.91E-07	2.73E-07	-1.46E-07	-1.51E-08	7.26E-07	-3.25E-07	2.05E-07	-1.48E-07
C00299	-2.97E-07	-9.21E-07	-7.13E-07	-3.64E-07	1.64E-07	-2.27E-07	-8.50E-07	-6.11E-08
C00158	-3.11E-07	-5.73E-07	9.81E-09	-2.24E-07	-1.31E-07	3.07E-07	3.02E-07	-3.67E-07
C01268	-3.14E-07	-3.07E-07	4.39E-07	2.60E-07	2.80E-07	3.61E-07	4.82E-07	-3.32E-07
C02170	-3.17E-07	-6.04E-07	-1.72E-07	-1.46E-07	2.39E-07	-9.11E-07	2.20E-07	-7.63E-09
C05911	-3.24E-07	-3.45E-06	-2.63E-06	-1.71E-06	1.39E-06	-1.09E-06	4.12E-07	-1.12E-07
C00940	-3.30E-07	2.74E-06	8.38E-07	-3.17E-06	8.42E-07	1.43E-08	1.02E-06	9.59E-08
C11872	-3.36E-07	-3.77E-07	-2.72E-08	2.93E-07	1.69E-07	2.22E-07	1.20E-07	1.80E-07
C16338	-3.37E-07	-1.01E-06	2.49E-07	-9.10E-07	6.48E-07	8.49E-08	-2.55E-07	-5.37E-07
C00632	-3.38E-07	1.07E-06	2.13E-07	-1.28E-06	-8.30E-07	-2.78E-07	-8.14E-07	-1.94E-06
C03289	-3.38E-07	1.07E-06	2.13E-07	-1.28E-06	-8.30E-07	-2.78E-07	-8.14E-07	-1.94E-06
C00590	-3.41E-07	-1.60E-07	5.57E-07	5.06E-07	5.14E-07	2.36E-07	2.63E-07	2.33E-07
C08579	-3.48E-07	9.39E-08	-6.45E-08	-2.06E-07	2.13E-07	5.08E-08	-4.93E-07	-5.32E-08
C03451	-3.53E-07	-6.03E-07	2.39E-07	2.89E-07	4.62E-07	8.28E-07	-1.26E-06	-4.08E-07
C20491	-3.53E-07	2.85E-07	-1.30E-06	1.30E-06	-1.19E-06	-4.01E-08	9.57E-07	-1.41E-06
C11863	-3.56E-07	-5.39E-07	1.26E-07	4.77E-07	3.53E-07	-1.29E-07	-2.63E-07	-2.52E-08
C16355	-3.59E-07	3.34E-07	8.99E-08	1.63E-07	-2.13E-07	3.44E-07	-1.44E-07	-3.42E-07
C05947	-3.95E-07	-9.75E-08	-3.96E-07	-2.28E-07	4.17E-07	-1.09E-06	2.91E-07	1.29E-08
C12138	-3.96E-07	-2.31E-07	1.11E-06	2.40E-06	-1.12E-06	-3.82E-07	3.56E-06	-4.46E-06
C20737	-4.11E-07	2.25E-07	1.35E-07	6.23E-07	1.47E-07	-5.37E-07	-4.54E-07	-4.67E-07
C20681	-4.16E-07	1.90E-08	-1.62E-06	-5.93E-08	6.93E-07	-1.61E-06	-6.24E-07	9.38E-08
C01041	-4.19E-07	1.08E-06	-1.70E-07	-1.78E-06	-9.60E-07	1.83E-07	-1.22E-06	-7.31E-07
C06095	-4.22E-07	-1.37E-08	4.31E-07	3.69E-07	2.67E-07	2.83E-07	6.76E-07	-5.57E-07
C03657	-4.31E-07	-3.91E-07	-2.92E-08	-1.55E-07	-2.12E-08	6.14E-07	-8.29E-07	-5.75E-07
C15799	-4.32E-07	-5.32E-07	1.21E-06	-1.26E-06	-2.06E-07	-9.08E-07	-2.05E-07	7.08E-07
C15801	-4.32E-07	-5.32E-07	1.21E-06	-1.26E-06	-2.06E-07	-9.08E-07	-2.05E-07	7.08E-07
C00354	-4.44E-07	-1.19E-06	4.64E-07	1.34E-07	-5.05E-07	-1.62E-06	-1.29E-06	-3.25E-07
C01220	-4.44E-07	-1.19E-06	4.64E-07	1.34E-07	-5.05E-07	-1.62E-06	-1.29E-06	-3.25E-07
C03785	-4.44E-07	-1.19E-06	4.64E-07	1.34E-07	-5.05E-07	-1.62E-06	-1.29E-06	-3.25E-07
C05378	-4.44E-07	-1.19E-06	4.64E-07	1.34E-07	-5.05E-07	-1.62E-06	-1.29E-06	-3.25E-07
C16359	-4.45E-07	1.49E-07	-1.40E-07	7.29E-08	2.47E-07	2.14E-07	-2.32E-07	-3.31E-07
C09332	-4.51E-07	3.74E-06	-1.89E-06	3.26E-06	2.64E-06	2.84E-06	-4.26E-08	-4.91E-07
C01120	-4.53E-07	3.26E-07	3.88E-07	2.47E-07	3.24E-07	-9.06E-08	-7.99E-07	-4.14E-07
C16443	-4.59E-07	2.11E-07	6.92E-08	-1.40E-07	1.37E-07	4.21E-08	-4.63E-07	-1.63E-07
C00337	-4.63E-07	-6.76E-07	2.66E-07	-3.18E-07	-3.80E-08	2.87E-07	-5.32E-07	-5.33E-07
C00680	-4.69E-07	9.79E-07	-5.38E-07	-1.02E-06	9.82E-07	-1.79E-06	1.31E-06	2.10E-06
C15981	-4.72E-07	-1.15E-08	-4.59E-07	-1.56E-06	4.80E-07	-3.01E-07	-1.41E-06	-7.39E-07
C21650	-4.75E-07	2.77E-07	7.55E-08	5.64E-08	4.94E-07	2.49E-07	-7.34E-07	1.25E-07
C00669	-4.82E-07	-3.20E-07	4.05E-07	3.97E-07	3.96E-07	-4.58E-07	-1.42E-06	-4.86E-07
C11864	-4.88E-07	7.49E-08	-7.30E-08	-3.88E-07	2.23E-06	-4.59E-07	2.29E-07	-6.01E-07
C02887	-4.89E-07	-1.53E-06	-1.13E-07	-2.73E-06	1.20E-06	-1.77E-06	2.01E-06	-2.67E-06
C04454	-4.98E-07	-8.97E-07	1.48E-06	-3.97E-07	-1.02E-06	1.73E-06	4.26E-07	-1.13E-08
C21106	-5.12E-07	9.86E-07	1.68E-06	-1.40E-07	8.59E-08	1.83E-06	1.98E-06	-3.04E-08
C02059	-5.16E-07	-6.29E-07	5.48E-07	-1.49E-06	5.72E-08	-1.21E-06	-2.76E-07	4.65E-07
C05422	-5.26E-07	1.87E-06	2.67E-06	-2.20E-06	-1.17E-06	1.98E-06	5.69E-07	-1.75E-06
C02646	-5.36E-07	3.27E-07	4.06E-07	5.21E-07	5.24E-07	-3.37E-07	1.62E-07	2.42E-07
C00979	-5.41E-07	-2.84E-07	-3.40E-07	2.02E-07	1.26E-06	-8.97E-07	-4.48E-07	2.28E-07
C08281	-5.44E-07	-7.50E-07	2.78E-07	-1.28E-06	-2.97E-07	-1.13E-06	-4.05E-07	2.63E-07
C06423	-5.44E-07	3.90E-08	-5.07E-07	-9.46E-07	-4.72E-07	1.35E-06	1.19E-06	1.04E-06
C18098	-5.64E-07	4.21E-06	5.95E-06	-1.98E-06	-1.56E-06	3.43E-06	-1.17E-06	-3.37E-06
C12205	-5.86E-07	-9.45E-07	1.30E-07	5.81E-09	9.06E-10	-2.32E-08	-3.59E-07	-1.92E-07
C00214	-5.91E-07	-1.80E-06	-1.03E-06	-2.36E-06	1.26E-06	-1.57E-06	2.83E-06	-2.05E-06
C00450	-6.04E-07	-6.87E-07	-8.03E-08	-5.19E-08	4.64E-07	-6.03E-07	4.49E-07	8.41E-08
C05404	-6.08E-07	1.90E-07	-7.09E-07	1.45E-07	-6.58E-07	-5.49E-07	1.99E-06	9.07E-07
C05381	-6.12E-07	4.42E-06	8.55E-06	1.75E-06	2.31E-06	4.93E-06	3.29E-06	9.50E-07
C05933	-6.14E-07	4.00E-07	1.35E-07	-5.33E-07	1.15E-06	-1.30E-06	-1.90E-06	-6.01E-07
C11831	-6.20E-07	1.61E-06	-1.20E-06	-2.41E-07	5.15E-07	3.83E-06	-4.68E-07	1.67E-06
C01165	-6.26E-07	-1.41E-06	1.05E-06	2.86E-06	2.11E-06	-1.02E-06	1.34E-06	1.77E-08
C03741	-6.26E-07	-1.41E-06	1.05E-06	2.86E-06	2.11E-06	-1.02E-06	1.34E-06	1.77E-08
C00526	-6.29E-07	-7.14E-07	-2.20E-06	-1.50E-06	1.24E-06	4.48E-07	-6.77E-07	2.28E-06
C01304	-6.36E-07	-1.23E-06	-1.02E-06	1.59E-06	8.72E-07	-7.14E-07	-9.57E-07	1.51E-06
C02670	-6.46E-07	1.10E-06	-2.02E-07	-1.71E-06	-9.95E-07	2.38E-07	-1.14E-06	-7.90E-07
C05651	-6.79E-07	-1.01E-06	-1.94E-07	-1.12E-06	5.98E-07	-1.82E-07	-1.05E-06	-4.86E-08
C00670	-6.86E-07	6.04E-08	8.39E-07	1.01E-07	-1.94E-07	1.19E-07	1.04E-06	-3.85E-07
C00430	-6.88E-07	-1.39E-06	1.03E-06	2.85E-06	2.08E-06	-9.97E-07	1.35E-06	-6.21E-10
C01157	-6.88E-07	-1.39E-06	1.03E-06	2.85E-06	2.08E-06	-9.97E-07	1.35E-06	-6.21E-10
C02659	-6.98E-07	-1.42E-06	7.21E-07	2.50E-06	2.18E-06	-8.49E-07	9.53E-07	1.79E-06
C17621	-7.35E-07	-5.12E-07	-3.91E-07	6.60E-07	-1.91E-06	1.06E-06	-3.67E-08	1.52E-06
C06089	-7.35E-07	4.75E-06	5.08E-06	5.15E-06	-3.90E-07	-6.22E-06	2.64E-07	1.03E-05
C00019	-7.46E-07	4.09E-07	-1.42E-07	-1.43E-07	2.21E-06	-6.33E-07	1.02E-07	-3.16E-07
C11868	-7.64E-07	9.66E-07	9.23E-07	1.10E-06	2.24E-06	1.79E-07	-1.26E-06	1.51E-06
C00025	-7.72E-07	-1.98E-07	-6.38E-08	5.79E-07	1.86E-06	-1.33E-06	-6.53E-07	1.51E-06
C17217	-7.80E-07	2.37E-06	1.85E-06	1.50E-07	-5.34E-07	1.57E-06	-5.62E-07	9.30E-07
C05711	-7.88E-07	7.43E-08	-3.12E-07	-1.69E-07	-9.43E-07	4.80E-07	-2.21E-07	-1.59E-07
C06055	-7.91E-07	7.68E-07	-1.42E-06	-2.40E-06	1.24E-06	-2.64E-06	-2.69E-07	5.67E-07
C17252	-7.95E-07	8.00E-06	6.17E-06	8.37E-07	-1.11E-05	4.18E-06	4.39E-06	-5.85E-06
C06428	-8.08E-07	1.19E-06	2.83E-06	-3.85E-07	-1.52E-07	7.10E-07	5.17E-07	-9.80E-07
C06054	-8.47E-07	4.66E-06	-5.15E-07	-2.87E-06	1.02E-07	2.28E-06	-2.25E-06	2.14E-06
C02880	-8.80E-07	9.71E-07	-1.74E-07	-7.18E-07	3.89E-06	-1.29E-06	9.13E-08	-9.21E-07
C05824	-8.88E-07	1.90E-06	1.12E-06	-8.79E-07	1.14E-06	-1.75E-06	-2.38E-06	-6.98E-07
C16323	-8.90E-07	-2.06E-06	-2.05E-06	-2.66E-06	1.58E-06	-2.38E-06	1.04E-06	6.65E-07
C22121	-9.01E-07	1.22E-06	6.29E-07	-5.82E-08	5.89E-07	4.06E-07	-2.06E-06	-1.90E-06
C11832	-9.04E-07	7.24E-07	1.54E-07	-1.42E-06	3.98E-07	1.20E-06	3.49E-07	2.25E-06
C21746	-9.12E-07	-4.66E-08	-5.49E-07	-9.95E-08	1.79E-06	-9.84E-07	-8.09E-07	3.79E-07
C11830	-9.16E-07	7.07E-07	1.22E-07	-1.36E-06	4.35E-07	1.19E-06	3.37E-07	2.27E-06
C12208	-9.20E-07	-4.64E-07	-1.98E-06	-6.72E-07	7.84E-07	1.95E-07	1.25E-07	-7.46E-07
C05838	-9.43E-07	6.27E-07	1.31E-07	4.62E-07	-1.47E-06	1.53E-07	-3.45E-07	6.13E-08
C11355	-9.60E-07	-4.96E-08	-4.84E-07	-3.04E-07	-3.69E-07	4.47E-08	-1.01E-06	-2.10E-07
C04051	-9.65E-07	-2.36E-07	-5.01E-07	-9.31E-07	5.66E-07	1.45E-06	-1.32E-06	1.94E-07
C06006	-9.86E-07	-8.98E-07	-7.20E-07	1.17E-07	2.51E-06	-5.38E-07	-9.03E-07	-1.12E-06
C08580	-1.00E-06	4.92E-07	-2.13E-06	1.77E-06	1.66E-08	-1.73E-06	-8.84E-07	-5.98E-08
C07330	-1.01E-06	-6.32E-07	-5.44E-07	-8.89E-07	-1.67E-07	9.21E-07	-2.49E-08	1.00E-06
C01168	-1.02E-06	7.75E-07	3.71E-06	-5.48E-07	-2.60E-06	1.72E-06	-6.65E-07	-2.00E-06
C00475	-1.04E-06	-2.92E-07	-8.95E-07	-3.98E-07	-8.87E-07	8.20E-07	2.51E-07	-2.01E-07
C11875	-1.05E-06	-1.04E-06	-5.21E-06	-1.01E-07	3.10E-06	-2.45E-06	-1.00E-06	1.55E-06
C09762	-1.05E-06	-5.84E-07	-1.32E-06	8.35E-07	2.87E-07	-7.99E-08	-6.18E-07	4.16E-07
C03595	-1.05E-06	-2.83E-07	2.04E-06	-4.33E-07	-1.49E-07	1.01E-06	2.60E-06	-1.70E-06
C00127	-1.05E-06	-7.92E-07	-5.89E-07	1.44E-06	4.38E-07	4.32E-07	1.22E-06	-1.51E-06
C14154	-1.05E-06	4.28E-07	1.75E-06	-1.95E-06	3.85E-07	-1.08E-06	-1.46E-06	6.98E-07
C00978	-1.08E-06	3.43E-06	-4.08E-07	-2.13E-06	3.84E-06	3.47E-06	-2.74E-07	-2.95E-06
C00909	-1.19E-06	1.36E-06	-3.65E-07	-1.13E-06	2.24E-06	-1.15E-07	-4.43E-07	1.57E-06
C16404	-1.28E-06	-1.07E-06	-1.72E-06	-9.50E-08	1.06E-06	-5.07E-07	-6.95E-07	-2.41E-07
C00831	-1.31E-06	2.03E-06	2.90E-07	-5.76E-07	1.09E-06	-2.62E-07	-1.32E-06	-2.90E-07
C00826	-1.35E-06	-4.45E-06	-3.53E-06	-6.88E-06	3.76E-06	-2.94E-06	5.07E-06	-9.71E-06
C17267	-1.36E-06	4.64E-07	-9.07E-07	9.93E-10	4.91E-07	-3.80E-07	-5.28E-08	-5.06E-08
C08412	-1.44E-06	-2.62E-07	-1.66E-07	-2.64E-06	-1.82E-06	2.08E-07	2.69E-06	-9.35E-07
C12249	-1.44E-06	-1.09E-06	-7.10E-07	-1.04E-06	2.85E-07	4.35E-07	3.65E-07	-2.07E-06
C15798	-1.48E-06	-2.22E-06	-5.13E-06	-4.13E-08	-1.87E-06	-2.15E-06	-2.24E-06	-3.59E-06
C03428	-1.61E-06	2.20E-06	1.36E-06	9.12E-07	3.86E-06	1.50E-06	3.53E-06	-1.07E-06
C00603	-1.62E-06	-6.57E-07	-8.39E-07	-7.13E-07	-5.06E-07	9.37E-07	-1.05E-07	9.39E-07
G01391	-1.68E-06	-7.50E-07	-4.31E-06	-4.60E-06	-3.31E-06	4.43E-06	-4.99E-06	-6.72E-06
C08650	-1.76E-06	-2.90E-06	-2.37E-06	-3.06E-06	2.84E-06	-8.63E-07	-7.53E-07	-2.20E-06
C05427	-1.77E-06	-1.29E-06	-1.84E-06	-4.63E-07	-1.87E-06	3.00E-06	-7.62E-07	-3.11E-06
C05640	-2.06E-06	-1.51E-06	-3.77E-07	-1.09E-06	-1.16E-06	-9.29E-09	1.08E-06	-2.91E-06
C19620	-2.07E-06	-1.10E-06	-1.45E-06	2.81E-06	9.76E-07	-2.49E-06	-4.36E-06	-1.81E-06
C00105	-2.15E-06	-1.01E-06	2.76E-07	-1.55E-06	3.06E-06	-1.23E-06	-1.92E-06	2.79E-07
C00021	-2.30E-06	-5.76E-08	9.93E-08	-7.93E-07	2.06E-07	5.50E-07	-1.81E-06	-2.60E-07
C04785	-2.32E-06	-2.36E-06	-5.51E-07	-1.14E-06	2.96E-07	2.85E-06	-1.30E-06	1.07E-06
C14155	-2.36E-06	-1.37E-06	-2.24E-06	-1.11E-06	9.59E-07	-9.85E-07	-1.81E-06	-2.12E-06
C18022	-2.62E-06	6.30E-06	2.90E-06	-2.31E-06	4.14E-06	1.95E-06	-3.87E-06	8.33E-07
C00761	-2.79E-06	2.45E-06	4.41E-06	4.34E-07	-1.85E-07	3.18E-06	-3.53E-06	2.32E-06
C20738	-3.15E-06	-1.50E-06	-7.21E-07	-5.70E-07	2.72E-07	9.71E-07	-3.04E-06	-2.37E-06
C00111	-3.60E-06	1.92E-07	-1.88E-06	1.28E-06	-1.90E-07	3.82E-06	3.70E-06	2.55E-06
C02504	-3.66E-06	5.48E-06	8.16E-06	-9.41E-07	-8.78E-07	4.16E-06	-4.40E-06	2.30E-06
C15970	-3.77E-06	1.67E-06	2.16E-06	8.80E-06	-1.23E-06	-4.14E-08	-2.22E-06	9.56E-06
C05840	-5.42E-06	1.61E-07	-4.64E-06	-9.09E-07	8.79E-07	3.82E-06	-3.31E-06	-3.53E-06
C18217	-5.54E-06	3.26E-06	-4.03E-07	-7.93E-08	-4.30E-07	1.90E-06	-9.49E-08	2.92E-06
C02362	-6.86E-06	2.44E-07	-5.11E-06	-7.17E-07	6.74E-07	4.33E-06	-3.23E-06	-4.02E-06
